# Activation of programmed cell death and counter-defense functions of phage accessory genes

**DOI:** 10.1101/2023.04.06.535777

**Authors:** Sukrit Silas, Héloïse Carion, Kira S. Makarova, Eric Laderman, David Sanchez Godinez, Matthew Johnson, Andrea Fossati, Danielle Swaney, Michael Bocek, Eugene V. Koonin, Joseph Bondy-Denomy

## Abstract

Viruses have been evolving host-modifying factors for billions of years. Genomes of bacterial and archaeal viruses are replete with fast-evolving, uncharacterized accessory genes (AGs), most of which likely antagonize host defenses or other viruses^1, 2^. Systematic investigation of AGs could uncover a multitude of biological mechanisms involved in virus-host competition, but AG identification in genomic databases remains a challenge. We developed an integrated computational and high-throughput discovery platform to identify AGs in virus genomes and assay their functions in complementary phage infection-dependent and -independent contexts. Our approach showcases how phages interact with the principal layers of antiviral immunity, including cell surface modifications, restriction systems, and abortive infection (Abi) mechanisms, which operate simultaneously in the same host. We discovered multiple Enterobacteriophage AGs associated with counter-defense functions that activate rather than inhibit antiviral immunity in cells, including the surprising finding that anti-restriction AGs elicit programmed cell death (PCD) activity of some restriction-modification (R-M) systems. We propose that counter-defense AGs that trigger PCD create a conundrum for phages whereby keeping the AGs causes PCD but losing them exposes the phage to restriction by bacteria. Strategies employed by viruses to avoid this double jeopardy could be an important factor in virus evolution that remains to be explored.
