## Supplementary File 3 for "Activation of programmed cell death and counter-defense functions of phage accessory genes"

### Sheet: Sheet1
local ID	ORFs discussed in the MS are highlighted (red - some phenotype, yellow - mentioned on the Fig. 4A)		MMseq2 (0.3) clusters	Number of hits in NR	Kira's comment (including CDD and DALI search result, if reliable)	Number of transmembrane segments (TMHMM)
					??? - checked but nothing meaningful found				Capsid targeting site (CTS), ee PMID: 8780780
1001	UDP0001	NP_041954.1			DNA mimic ocr	0		NP_041954.1_in_NC_001604.1_at_925..1278_desc:hypothetical-protein		MAMSNMTYNNVFDHAYEMLKENIRYDDIRDTDDLHDAIHMAADNAVPHYYADIFSVMASEGIDLEFEDSGLMPDTKDVIRILQARIYEQLTIDLWEDAEDLLNEYLEEVEEYEEDEE
1002	UDP0002	NP_049868.1				0	Arn	NP_049868.1_in_NC_000866.4_at_161590..161312_desc:Arn-inhibitor-of-MrcBC-restriction-endonuclease-(anti-restriction-nuclease)		MIIDSQSVVQYTFKIDILEKLYKFLPNLYHSIVNELVEELHLENNDFLIGTYKDLSKAGYFYVIPAPGKNIDDVLKTIMIYVHDYEIEDYFE
1003	UDP0003	VUD38044.1			cl38679, Domain of unknown function (DUF5405)	0		VUD38044.1_in_LR595873.1_at_26381..26656_desc:FIG00639324:-hypothetical-protein		MSIRIEIGERYVVTSDSFQFILHEKKRAESGKNAGQEWLAVVGYYPKLSQLVSGLMHHDILTGSAKSFADLNAQVEQLSKRCSEAFGSHGR
1004	UDP0004	AFH19827.1				0		AFH19827.1_in_JN986844.1_at_994..1221_desc:hypothetical-protein		MKVQVRAYNMPVDEIQHFLDKGYDLCKMRTPDNYDYSPKYLHYIDLKMGKKLVITGTAYNRIINVLKEGASHDIK
1005	UDP0005	AGC34925.1			Likely metal binding (C..C)	0		AGC34925.1_in_KC295538.1_at_138535..138353_desc:hypothetical-protein		MAKCTICKKEIVLVPSARERAARFGGKPSDYTKMFTTHTDCQVAKRSQESVELMRKLSKK
1006	UDP0006	AYR02207.1			Nucleic-acid-binding protein containing Zn-ribbon domain	0		AYR02207.1_in_MH717096.1_at_14931..14584_desc:hypothetical-protein		MSSKEQYLKVTFESFSNYLTSFKKTYVCPICSNTNWTLLAPEHLKKDDGVEVIGPSIPGKSLPNNPVNQDTYSNDSLNMVAMQCTTCGFFHFFSLNKVSENISSGKFVKGDGDNV
1007	UDP0007	AGC34945.1		20	???	0		AGC34945.1_in_KC295538.1_at_145366..145124_desc:hypothetical-protein		MVLPDNEETKMAIITKIKVNKTIVKLAEVKEGYKVSWCGMYRTFADIDDAINYYSDTVKNFVRADVVMAVATYKAAKESK
1008	UDP0008	QDF14152.1				0		QDF14152.1_in_MK817115.1_at_338369..338139_desc:hypothetical-protein		MTKRIVLLNESSTTQLLNAVHYDIETSVNLISTVVLLDTGKVANEKAIAGVLTDLKPGSSTPITLNDKVFNVLITD
1009	UDP0009	AFH19839.1				2		AFH19839.1_in_JN986844.1_at_8880..9041_desc:hypothetical-protein		MEIIKPVLNIGIEILFMLVIADYAARYGFKKAVKLIVASGFMMSMFFIVTRLI
1010	UDP0010	VUF55611.1	Clust_2		???	0		VUF55611.1_in_LR597657.1_at_71399..71175_desc:[Enterobacteria-phage-IME08.]	CTS	MKTYQEFIAEAKRHEDELPFVSKTFDGTLADFKKIPNDKLAKLVGSISEKGGKVTFSAQGVANLKKLLKAAGVE
1011	UDP0011	VUF55604.1				2		VUF55604.1_in_LR597657.1_at_71113..70928_desc:Phage-protein		MKRCELIRNVAIAISASAFSFSMFVGFICGLLTTAENVFSLVVAFLIGLIAIVMDKISKGE
1012	UDP0012	VFR11264.1	Clust_1		???	0		VFR11264.1_in_LR535904.1_at_127580..127816_desc:hypothetical-protein		MKTMKDGDKMIDNVVETTAKHKPDMIDLLLKMSALQKKEYPMRNLFSKSEIKPIRKRSTLIITRRAKSRQSTCKPIQS
1013	UDP0013	NP_049660.1	Clust_7		pfam14373, Superinfection immunity protein	2	Imm-immunity-to-superinfection-membrane-protein	NP_049660.1_in_NC_000866.4_at_26624..26373_desc:Imm-immunity-to-superinfection-membrane-protein		METLVAGSIFMVLVSGVLAIIIYMLPWFIALMRGSKSTVGIFFASLLFNWSIIGWFITFIWSIAGETKKSAQPNQVIIIREKE
1014	UDP0014	QBO62136.1				0		QBO62136.1_in_MK327931.1_at_361553..361407_desc:hypothetical-protein		MKASKKSTNKKARSPFAGVFPLRFVDEVVSYPPGLTPEMVESLRKSKK
1015	UDP0015	AYR02300.1				2		AYR02300.1_in_MH717097.1_at_32952..32749_desc:hypothetical-protein		MRDFVRDFLFIGIKYTIALAIAFPFIWLIRWEAPSIDDILNWQVFRLVIGLWIISAIAAWWINHVQK
1016	UDP0016	ADR32646.1				0	Arn1	ADR32646.1_in_HM563683.1_at_160655..160458_desc:Arn.1-conserved-hypothetical-protein		MKTLNSKSEYFNSLNSRDKETIKYFIVELGYTDVNMLSEHIIECGVAKRFSLTGGCLREVIAHYE
1017	UDP0017	QEG06846.1				0		QEG06846.1_in_MK931438.1_at_38144..38040_desc:hypothetical-protein		MILLFNGVASETNVVPKAPRVSELADITYGKSVT
1018	UDP0018	AYR02316.1				0		AYR02316.1_in_MH717097.1_at_38293..38138_desc:hypothetical-protein		MKPTKYAIALYCESKGDAHKFIDAMMKTGKTFAYAEKQYYACKKLSYNRYA
1019	UDP0019	AFM54337.1				2		AFM54337.1_in_JQ806763.1_at_16277..16044_desc:hypothetical-protein		MEQQQGSPLSLIIMVIFFVFIFFIPALKISKKAGFDWKMAVCLTIPGFNVVAWLALAFMDWPIHKYLPKDVNRKDAK
1020	UDP0020	QBZ71463.1				0		QBZ71463.1_in_MK599416.1_at_35141..35362_desc:hypothetical-protein		MKIELNKENDMLSLEGQGEIVLTRLTKENPIGITMKCDGAKPSVSNMYLVNLKGKTRVGRFLYALKHVWILAR
1021	UDP0021	NP_049653.1			cl38849, Discriminator of mRNA degradation	0	Dmd-discriminator-of-mRNA-degradation	NP_049653.1_in_NC_000866.4_at_20553..20371_desc:Dmd-discriminator-of-mRNA-degradation		MELVKVVFMGWFKNESMFTKEITMMKDDVQWATTQYAEVNKALVKAFIDDKKVCEVDCRG
1022	UDP0022	AGC35063.1				0		AGC35063.1_in_KC295538.1_at_208929..208672_desc:hypothetical-protein		MAYFLIQSDADDELIAKTKIDIEDYRTVLDAIHYYDVRHKGNREQIKNWIESGEYKVESLSISGDESEEDGFFTETMYLTIENNF
1023	UDP0023	VFR11931.1				0		VFR11931.1_in_LR535907.1_at_447..932_desc:hypothetical-protein		MKMGANAVRAVEREDDVTLWWSEATPPLATGTKMDFTFLMLLASGKAIVGGMETVRLRPGYKGLTQSSQLPAGERIVAFGVSGDITGQLALLCNLNTQKLFICPSDEEWWITIAFDGKVLAADGQLTRGSNTGLPDGNDIRVHTEEGDPMTRSRFGYEHQV
1024	UDP0024	AUE22229.1		many		0		AUE22229.1_in_MG251390.1_at_1130..1339_desc:hypothetical-protein		MFKHEIYTDCNKSAKAICDLYKAECQTYNLNDGTEMFYLQFESKLSHKRVINSLNQHSLEWEEVNSNKV
1025	UDP0025	VUF55580.1				0		VUF55580.1_in_LR597657.1_at_69112..68630_desc:hypothetical-protein		MKEDYAKYISQRNSAIRRNIEWNLTFDEWLNWWKSTGNYDKRGRKGHEYCMCRFGDKGPYSLNNIYCATNNQNTKDARLNDRFPPKPKNFNFNGRKHSVQSLEKISKNNASTLSQDEIIRRLKILENFNMDERGFIKNYANAINVSHTQARKFLNKYYIK
1026	UDP0026	AHV82947.1				0		AHV82947.1_in_KF562341.1_at_159766..159605_desc:hypothetical-protein		MSHNLQNVVEAEREREALVYNELLATFLALHSYEQEDYTDYVKSVEKAVYNQH
1027	UDP0027	AEM91906.1				0		AEM91906.1_in_JN593240.1_at_136922..137119_desc:conserved-hypothetical-phage-protein		MKTFGEFLTEWDGLATDNKEIVEFVEKRGDKWVVLDHTKTKVLGTHDTKADADAQLGAIEANKHS
1028	UDP0028	AGC34955.1				0		AGC34955.1_in_KC295538.1_at_150253..150023_desc:hypothetical-protein		MTNMYMTEVKTVKDTTTNKTTYLQRICGVWQRISKSKYFKLTSYANRSDSFSTEIKGNKVHQYGTYYYYSLDAIAV
1029	UDP0029	QCQ57319.1				0		QCQ57319.1_in_MK759854.1_at_25119..25352_desc:hypothetical-protein		MAKVKTYEFWFVQNKMYATKTIRRVSWWNKWLILSGCIVLTKCKFKAIDITDEDALKIAKIEFEEDCYYEEIMGVRV
1030	UDP0030	QEG07107.1				0		QEG07107.1_in_MK931443.1_at_1285..1530_desc:hypothetical-protein		MISAGRPVMKSKTSIAQTLMRQYRGMIKTMDRVALQQAVKYCYRAPDSWTYRFKDDSVLWFHKGSAIIITKEEALKLWRRV
1031	UDP0031	ALJ98102.1				0		ALJ98102.1_in_KT367886.1_at_2641..2883_desc:hypothetical-protein		MATRLQVQYVPDSAKLDMSFIIRAVHRDLTPGKTYSARRPELGERDPHGFPVLNNDELWIDADDNGDVVVTRLGYGFQLV
1032	UDP0032	QDF14157.1				0		QDF14157.1_in_MK817115.1_at_340139..339900_desc:hypothetical-protein		MASTKTYNGHKNKTHWNVSLWINNGESLYRLAQSCIAQSRTKDIAAECMYRRLKANGTTTTPDGFKYSTTAIRAAMVGM
1033	UDP0033	VFR12486.1				0		VFR12486.1_in_LR535908.1_at_130188..130502_desc:hypothetical-protein		MPGREQLYFLRKFPRPMLFQEKKPYRDIFRTLKACWVPNVATQLQAMVEDRCQLKGDSGGRLYVGKHRSRLITWSAMARKQKRLQFVKIVHPESRRVKMLTVHP
1034	UDP0034	ATI16464.1				0		ATI16464.1_in_MF663761.1_at_7061..6930_desc:hypothetical-protein		MPVYMRLKGNGTTAIFGLYDSRAEAERVCNVLKALNDAWEFYL
1035	UDP0035	QBJ03011.1				0		QBJ03011.1_in_MK542015.1_at_39077..38925_desc:hypothetical-protein		MVTLTEEQLKELLIEAWFNGHGESRYCPNKYGTATAFAWETIKEIKDDAE
1036	UDP0036	QMP82792.1				0		QMP82792.1_in_MT478993.1_at_11706..12032_desc:hypothetical-protein		MKKLIWNYAMAMAKAQEAAEFAGEGVEAVERLSAAWAVVRVMRRAIAVMLERRFDTMEEIQPLANAIQDYALAFSRERLAYRFGIGETAVTNVARIKAQRELFAQLAK
1037	UDP0037	QBO65122.1				0		QBO65122.1_in_MK327942.1_at_159672..159520_desc:hypothetical-protein		MSHNLEKVIEHNVAQERESFKEFVEKIFEENNTDQFTNQVSDDIIIKSTN
1038	UDP0038	QBJ03014.1				0		QBJ03014.1_in_MK542015.1_at_40232..40381_desc:hypothetical-protein		MREEFERWAVVEGLPVNKGSKKEYLNVKTRLAWRAWKAGVQFRAGVTGQ
1039	UDP0039	QEG07186.1				0		QEG07186.1_in_MK931444.1_at_870..1079_desc:hypothetical-protein		MNFKASDVKPGTVYGSRLNNRLWRWDGETIWTKGEGDVIWHECGWPHPTMSRLDIAYYLSVGDMHEVER
1040	UDP0040	AFH19842.1			cl22980, CRISPR/Cas system-associated protein Cas9 (low confidence)	0		AFH19842.1_in_JN986844.1_at_10055..10264_desc:hypothetical-protein		MQNKHSLKMFDGHEDLQAQITNQAFLFAQLTMAEAKKNSLTCEQVIKEATWEPHQGKYMGQKLTVTRSR
1041	UDP0041	VUF55586.1			HNH fused to HTH (cd00085 HNHc(Superfamily)	0		VUF55586.1_in_LR597657.1_at_70116..69508_desc:hypothetical-protein		MDTKLAEIFEGKHPNFSTGKLKDKIIKENIFPYECAICKISKWQNKHIVLQLDHIDGNNKNHLKSNLRLLCPNCHSQTDTFAGKNIKNNKKRYNVSDEEILNALLNSATISSAITSLGLSKGGNYKRFIKIANDNKLYHLLVNINEKILTDEIYEELVKIDYSKFGWVSKAAKIIGISPQKARKWIERKCPELIEQSFSRNK
1042	UDP0042	QBJ03013.1				0		QBJ03013.1_in_MK542015.1_at_40041..40235_desc:hypothetical-protein		MSPYNEFRLRRLVYGLRAAEFVVKCRENSERTYKEPWRLAHAKAVAQYRGYKLNSFLRHHGVEL
1043	UDP0043	ATS92467.1				0		ATS92467.1_in_MG208881.1_at_938..1153_desc:hypothetical-protein		MNVKSIRIIENCFSDKPVDLSNSRRSTDKEYKEFLSLLDEYRMQGHVELHAFLHNSGYFMDKLEAKTGCPF
1044	UDP0044	AOZ65269.1				0		AOZ65269.1_in_KX237515.1_at_1415..1630_desc:hypothetical-protein		MPRFNRTLQLRNFAGLQIPKESTKAVPGREFGVYFHWRGHWRFTVIRGFYVTCDGVDIDDHSGGNQIHNFK
1045	UDP0045	ANY29773.1				0		ANY29773.1_in_KX534337.1_at_11906..12190_desc:hypothetical-protein		MSIVTMSFFDHCNNEKQIIVNLQKGSVVARNANRQCIALTDFAFRLNVDNTTAKNIVHDTALEAAHAAKDKGIRDARKIMHKALGITFFVGIKG
1046	UDP0046	QCQ57339.1				0		QCQ57339.1_in_MK759854.1_at_34988..34833_desc:hypothetical-protein		MNQQHCQQSEPSKPSAWCEKMERNAKDGDEAYVYFQLKQMWKQREDSGHTS
1047	UDP0047	AEW47744.1				2		AEW47744.1_in_JF900176.1_at_8568..8203_desc:hypothetical-protein		MEEQANKILVELLQKASNGIDAAVSFSQAQIPDVIHQLLMWHAVSSAGIQAICVLVIIACVYLMIFAWNKGDDADIVLLSLLVTSGIAITSIVVFFNYFDWLKIWLAPKLYLIEYAASLVK
1048	UDP0048	ATI16509.1		many		0		ATI16509.1_in_MF663761.1_at_36068..35946_desc:hypothetical-protein		MTEQDQRLKQFDEKLAELEKTIKQVQEQRREYINRKGLNK
1049	UDP0049	QHR72392.1				0		QHR72392.1_in_MN850621.1_at_32544..32329_desc:hypothetical-protein		MNKMKNTQNATIRFGKVKPGMNAKRKELVEKLNWLEVEINSLVVRGSNGRELEKLREGKAALIAEIKDLSI
1050	UDP0050	QBO62148.1				0		QBO62148.1_in_MK327931.1_at_365974..365771_desc:hypothetical-protein		MSDLIDRIKELEEKELQLIGLQNKIYHDLGSFINAWDSGDPDALPANRQAMINDVRGVFEYVLKQLN
1051	UDP0051	AOZ65398.1				0		AOZ65398.1_in_KX237516.1_at_34397..34206_desc:hypothetical-protein		MKNIYLVIRHPQNYRYLGIVQISRFYEIVKSVESRKEAKEFCDNKNKNSNTEYHYAVKILRVE
1052	UDP0052	VFR13837.1				0		VFR13837.1_in_LR535913.1_at_176013..176210_desc:hypothetical-protein		MPGVAFQQRLQEVTRQPQTSTRTHLEVNMNTFMQQLRQQQLKHLFSEKKIKGALSRRRELIHIRS
1053	UDP0053	VFR13179.1	Clust_1		???	0		VFR13179.1_in_LR535911.1_at_128003..128302_desc:hypothetical-protein		MKDGDKMIDNVEVTYGVKDPDMIDLLLKMSAAEAKAFMKRNLFSKSEIKPIVETTAKHKTRRAKSRQSTCNLQKKEYPMPRGCLSNTSPAFRKRSTLII
1054	UDP0054	AZV01121.1			Likely metal binding (C..C)	2		AZV01121.1_in_MK295203.1_at_142574..142786_desc:hypothetical-protein		MIILVFIELIMAIVCSVCFFLGVWTPGPVFLSFLFIGWILSTSAGLLKMIKNLRCYYGYSFTSMVKLWLM
1055	UDP0055	ANY29774.1				0		ANY29774.1_in_KX534337.1_at_12196..12339_desc:hypothetical-protein		MSRKYTLTRAQHALLLQVMRMEYEETTWAQAMQTGREFYAQLIAQNA
1056	UDP0056	ATI16466.1			pfam11753, Protein of unknwon function (DUF3310)	0		ATI16466.1_in_MF663761.1_at_7470..7249_desc:hypothetical-protein		MTDMVNHPSHYTQGSIECIDAIKAATVGKTGIEAVCVANVVKYLWRYEEKNGLEDVKKARWYLERLINELENE
1057	UDP0057	AII27857.1				0		AII27857.1_in_KJ832078.1_at_25539..25336_desc:hypothetical-protein		MMCEFYEADIKRPEMASDATLRDYFAAKAMQAMISNPSIIDNDSDGAVNYAASAAYKFADAMLKARE
1058	UDP0058	QBO62116.1				0		QBO62116.1_in_MK327931.1_at_355533..355315_desc:hypothetical-protein		MKLSKIEKKTIDEAVKHGYTFRNDSHFTNFQQGYRTIKKLIDKGLLVEVNNGNGIEYQPTQDAFYFKKYNII
1059	UDP0059	ANY29685.1				0		ANY29685.1_in_KX534335.1_at_38901..38632_desc:hypothetical-protein		MARRRAKWLSWYIPLHSIRLWAQNAIEGDSVFWSYRDDVKPLTQTKMLHQFMNEHGLPVKTSLQPIGIRITLRRKPIVAQVGKHKRLSK
1060	UDP0060	AFM76313.1				0		AFM76313.1_in_JQ182732.1_at_25936..25685_desc:hypothetical-protein		MEFHESAICDFRANANSVKPQPIAVLFKTMGAWAVLCFAADDTDARMAIGQEMEMDPTNDEFIIYGAPSNYLLDTCNIYNKAA
1061	UDP0061	AIW04019.1				0		AIW04019.1_in_KM236244.1_at_34467..34282_desc:hypothetical-protein		MTTRAIARLEADRDSLINNIKVWDQEIENQKLTLIQDMQQQNARREALKEVEEAIEKLKAE
1062	UDP0062	AXC42624.1			cl12609, Protein of unknown function (DUF2856)	0	anti-RecBCD	AXC42624.1_in_MH370387.1_at_7108..6815_desc:anti-RecBCD		MPAPLYGADDPRNCSGSSKSEVLENIKNNLDAFLALPPETKAERKYRRDIQLAEKQEKDRINETAIRPFRKATYTKFIEIDPRLKNYRSRYGAISNN
1063	UDP0063	NP_050611.1		many	???	0		NP_050611.1_in_NC_000929.1_at_4784..5047_desc:hypothetical-protein		MAKVIIEIKNTVSGIKGRNLRTSIAVDGSAELDGDEGTLAGMVALLVLNKSQKIINESAHEAIEILKNDGVITSGRVTEMAVEKTCH
1064	UDP0064	ADR32647.1				0	Arn2	ADR32647.1_in_HM563683.1_at_160917..160642_desc:Arn.2-conserved-hypothetical-protein		MNLKQLQIDAIEGHINHIKRLNAMMEDNWGTYVNQPAWDALDHEYIKDISSKTFYESMVGLKPFLRDMYIATNKEIISSLEYQLRKLHEDS
1065	UDP0065	QHR63811.1				0		QHR63811.1_in_MN895435.1_at_137539..137889_desc:hypothetical-protein		MKGNVYLVVHDLTFYFNEYEKHISFREINLLYQHADYIYIQNEFGHWQFLKNRSFGLDGYEYFERKDLLDKIPLSTQYQNHKSLYKCRPIRNVESAYEAIDLWRERRKQIDALKEY
1066	UDP0066	AFH19841.1				0		AFH19841.1_in_JN986844.1_at_9847..10065_desc:hypothetical-protein		MTKVLIYMRGPHKCYAVVAPDGVKPYGTSKGLALIGASRSASFQMELFGHWTEWQFREDFKVVGSFMVKHAK
1067	UDP0067	AVP40211.1	Clust_7		pfam14373, Superinfection immunity protein (HHpred)	2		AVP40211.1_in_MH023293.1_at_11817..11623_desc:immunity-protein		MDVVILLFFAGLVIFAYLLPSFVALQRKHTNTTAICVLNILVGWSFIGWVAALVWALVNSGDKK
1068	UDP0068	QIO00285.1				1		QIO00285.1_in_MT074456.1_at_9602..9408_desc:hypothetical-protein		MEIAIIILAIFWIIGIGCYITSHRERIQRLEDKVSQMSINMDKLLDSQRNDRARIHQLERELDV
1069	UDP0069	ASZ77262.1				0		ASZ77262.1_in_MF001360.1_at_80084..79746_desc:hypothetical-protein		MKSYTQFLNEAVLNEASSTEIQAVAKAAIAAGKYSYKDASDESRFQFARDMKAEGFTGNAVSMAWKSLVATGAAFAKASGKPAPKADPKVAQEKKISLKELSPNMKLSLKSF
1070	UDP0070	QEG06845.1				0		QEG06845.1_in_MK931438.1_at_38012..37869_desc:hypothetical-protein		MGLPNALASLTPHATRARFACRAPRSLVHTSQAQAELTIFLSKSQHQ
1071	UDP0071	ANW46818.1				0		ANW46818.1_in_KX523699.2_at_10022..9846_desc:hypothetical-protein		MSKKVEEFVKRMQSSGVSLTVEGGVVVARNTAGMSGKDIIEMAKLDKNGELAKYLSLQ
1072	UDP0072	ABJ96488.1				0	Ip7	ABJ96488.1_in_EF032164.1_at_373..681_desc:IP7		MKTFKEFINEAAAPKTFVINTQTSLDDEYAEAILKSLAKNGVEVIASDFKKGASEMFISITKGSKAKIKSSFGVARTDQIDNHDFKQTGVKRQNTIASRGIK
1073	UDP0073	VEV89397.1	Clust_8			0		VEV89397.1_in_LR215724.1_at_71994..71761_desc:hypothetical-protein	CTS	MKTYQEFIAETADVKVEFIYTGKKDKMGEMPHGVLRDALDNFGQLAAEDYGDKIVVTGPAAVIEKWAAENKSIFRKK
1074	UDP0074	VFR10413.1				0		VFR10413.1_in_LR535901.1_at_178017..178151_desc:hypothetical-protein		MNPQTSERTFIVGPKSALPINYDGKNGIVLREVEDNEAVGLTDR
1075	UDP0075	QGZ13406.1				0		QGZ13406.1_in_MN689778.1_at_12807..12436_desc:hypothetical-protein		MENNELEAVKIESWIEEITTYVFNGGRFRKSQGLESILRWNLPYGILRSRVEGQHVIVNREYKPMGFAGREHHTIYGLPIKVDGSYDNFYFYNDGTRPWSSQRDYDNYMIKLKKFVEHLRGAL
1076	UDP0076	AXC40706.1				0		AXC40706.1_in_MH370369.1_at_106035..106292_desc:hypothetical-protein		MNIVLPKTLDKKQYITPDDMECGKVYQFDYMLASPTNTGCIIAVDTRDNDVLTFNDYSDFMEWLDDQSITNNGELTPYQLTIAIK
1077	UDP0077	NP_049878.1			cl10693, Anticodon nuclease activator family	0	Stp	NP_049878.1_in_NC_000866.4_at_165585..165505_desc:Stp-activator-of-host-PrrC-lysyl-tRNA-endonuclease		MSNFHNEHVMQFYRNNLKTKGVFGRQ
1078	UDP0078	VFR12152.1	Clust_6		???	0		VFR12152.1_in_LR535907.1_at_175643..176143_desc:hypothetical-protein		MNYPATVLDWQRAISEHYTKNINGYVYNAIPPITHPNFGQEVKEEMFYMEPKFRAAFPLPRDKAIYIPDGKGGYRFWEADWMVLDQYGRFVPLSMDSPICLRNMKMINEKLQKYLKNDMGNSGRSSIDNLIPPTGGIISWGRKAHYRSRTGKKSWRSSAKWKITKQ
1079	UDP0079	QCQ57318.1				0		QCQ57318.1_in_MK759854.1_at_24900..25082_desc:hypothetical-protein		MAKTIYRREKLESELGRVGAQNFMSKQARNAMESIRVNRVVRVFNGEGKRRVMDELIIVF
1080	UDP0080	QAY00773.1				0		QAY00773.1_in_MH791411.1_at_304999..304817_desc:hypothetical-protein		MTTLSEVIREQAAKAGMTVIDVGIEVEISPNELQGIPMPTSWDRAGRMMRDHWTLSNKGV
1081	UDP0081	AEM91907.1				0		AEM91907.1_in_JN593240.1_at_137133..137267_desc:hypothetical-protein		MKNIWVVISNRIRASWEGRMVSIKNGSHPKTYDRYDPALGLHAE
1082	UDP0082	AYR02271.1			cl43301, DNA modification methylase, fragment	0		AYR02271.1_in_MH717097.1_at_16746..17126_desc:hypothetical-protein		MIINEDVKLIHGDCLEVMKSIPYSSVDLILCDLPYGTTRNKWDSVIELQSMWAEYKRISRGAIVLTAQAPFDKILGASNIGMFRYEWIWQKTKATGHLNAKIQPMKNHENVLVFTSHYQCTTHRDW
1083	UDP0083	AFR52072.1	Clust_10		???	0		AFR52072.1_in_JX415536.1_at_37378..37154_desc:hypothetical-protein		MIYVHTYRIGKKTVDRIHYDEAEAQASLAVLGGKVKNYTEADKPTKGVPVLEYLGTNNPVTAMTVINSKQREIL
1084	UDP0084	QEG12594.1				2		QEG12594.1_in_MN013080.1_at_44555..44719_desc:hypothetical-protein		MKTLSALLMAVYGAAIIGWIMNIVAAFGAHGDELMIRIIGIFVAPAGAFMGWFM
1085	UDP0085	NP_050619.1				0		NP_050619.1_in_NC_000929.1_at_8162..7896_desc:hypothetical-protein		MENNVQPYDVAGYAIASALVRLLVKKAIITAEEGKAIFSSSAEILKDAPAMRTSRREKLQLSKIMEDIISSLDPDADGSQKPQTHERQ
1086	UDP0086	AHZ95224.1				0	super-infection-exclusion-protein	AHZ95224.1_in_KJ603229.1_at_40558..40785_desc:super-infection-exclusion-protein		MYKCVLAVLILLSGCKSLPTPLCHGKAYLGGEETIIPIYGIKKSGKYKLYHAGHHYNWRWVGAGAFDSTTCSQIM
1087	UDP0087	AFH20603.1			pfam11058, Antirestriction protein Ral	0	restriction-alleviation-protein	AFH20603.1_in_JQ086374.1_at_26735..26535_desc:restriction-alleviation-protein		MTTTIDKNQWCGQFKRCNGCKLQSECMVKPEEMFPVMEDGKYVDKWAIRTTAMIARELGKQNNKAA
1088	UDP0088	CUL01059.1				0		CUL01059.1_in_LN881725.1_at_14329..14679_desc:unnamed-protein-product		MGTSYADRARVLRATNSTKCLDNMIGLVDTTHINQTTGVNKMRSFKCVSVNTTGNGLFTAGNVYDFNMESYKDTTLTGVMFGGARVVRCHLNKNTENEYTLISRYTGEPLAVFHAA
1089	UDP0089	ABY52844.1			Likely metal binding (C..C)	0		ABY52844.1_in_EU330206.1_at_37364..37149_desc:hypothetical-protein		MEYIDKYSSEDSTDAEVLFILKTDCLEHGQLINFIELAKLKEEIDQLYSDEQSRLLSLSLLGDLTCDGCTI
1090	UDP0090	AOZ65268.1				0		AOZ65268.1_in_KX237515.1_at_1038..1343_desc:hypothetical-protein	CTS	MKLYQDQTDPTAPMRLGSEPVSEQDVIDAVINASQAENSSALECVTGDLLLMAFLPDSESYIQHVTGTGQAVTRPEFIGAPNVLQMMLDSADNIVSLDYPQ
1091	UDP0091	ATS93361.1	Clust_10		???	0		ATS93361.1_in_MG004687.1_at_44167..44322_desc:hypothetical-protein		MIWIHTYGVGPFKRKVLRKIHDTEESALASQKVLGGTVQAYLKQPKGFYLV
1092	UDP0092	QEG07807.1		10	???	0		QEG07807.1_in_MN045229.1_at_4208..4444_desc:hypothetical-protein		MNYALYQYINRDGVVAHALVNTKTKDVMLADTVIYFERGNLVWKPAAHPEYVWLAIQNDKHHKIVAMATHPHFIKARG
1093	UDP0093	AFV29125.1	Clust_5		???	0		AFV29125.1_in_JX880034.1_at_62128..61922_desc:hypothetical-protein		MRIQTSLFANKSNNGGLLGKMDAQWNLWFSEITNVTERQHYVACHSFPAKPTKKQIRKLRREFRKEAI
1094	UDP0094	AQN31858.1				0		AQN31858.1_in_KY295896.1_at_19916..19767_desc:hypothetical-protein		MKITDTEAFKDAQLMARIAVSNLSNSIPADAFWFAAMQTLKAAYAGEKK
1095	UDP0095	AQN31873.1				0		AQN31873.1_in_KY295896.1_at_24125..23943_desc:hypothetical-protein		MFKNGQLAKTKRSRQHVIATKDEDEYGVVAVFSLIRRKHGYVRHDNLELIGNNFKFKGAK
1096	UDP0096	AFH19829.1				0		AFH19829.1_in_JN986844.1_at_1387..1611_desc:hypothetical-protein		MYQHEVFFESSSEAIRLRDDMMQAGVGVDVYHYLIDYDTEYHRVTLVSEYDNQVITEYLGSEDYDYDEVITTNL
1097	UDP0097	VUF53996.1			cd18722, LabA-like PIN domain	0		VUF53996.1_in_LR597635.1_at_36038..35181_desc:hypothetical-protein		MKKAAILIDAGFFMQRVHATHRKHFAEHELTAQCIMKVIWSMVLSHLNGKRQSQERREPLELYRIYFYDCPPLDIQTRLPLPEPGNKTPGRKNFKLEKSYILRTELHEELRKTRKTALRLGNLVDNKRWQLTTFSLDALMKGTKKWDELTNDDFYYDIKQKQVDIKLGMDITTLAYEKLVDVIVLVAGDSDFVPAAKHARIKGIDFILDPLRQNVTPSLSEHIDGVQSYSLISGLADALHVEPDPAPDWWEDRKKGKPRGKNNSGKRRYGNTQAESAKKHQRNKR
1098	UDP0098	AXQ70393.1			cl08047, Restriction alleviation protein Lar	0	restriction-alleviation-protein	AXQ70393.1_in_MH424446.1_at_45106..45294_desc:restriction-alleviation-protein		MSELIIKSCPFCGGEPKVKLWRSSDHERPYFLIRCSCGARMTNFRESAEQAIVDWNRRVDGA
1099	UDP0099	ANY29772.1				0		ANY29772.1_in_KX534337.1_at_11574..11837_desc:hypothetical-protein		MVRILERYKNEATGAIAFKRMLVKQIDGLFRVVKEVDYGNGAGVSTTIVPGIKAYKTLKGAEKALAAWKPARYQMSRVEGLMQEGKI
1100	UDP0100	ASM62874.1				2		ASM62874.1_in_MF402939.1_at_5627..5469_desc:hypothetical-protein		MKHKIAQVFMALWCMPIAITAFNLDTLTIEEKCIGLVSGFSMLGLSLLWLKK
1101	UDP0101	ATI16513.1				0		ATI16513.1_in_MF663761.1_at_39131..39361_desc:hypothetical-protein		MINDNYRARATRAEQESAKLREELAKRPNYEWFVELVRKHLKQEEGVCPQRLAHQVKQLKEASTKRRQNRECAEDE
1102	UDP0102	BAF80729.1				3	super-infection-exclusion-protein	BAF80729.1_in_AB362338.2_at_13767..13273_desc:superinfection-exclusion-protein		MSDSMSYAVLVAATLFLGIGLQIAWLFFSNFIKRKRLESRISEVSIAIGKNAKNPENEAYVLNYLKEKFSPERFENRITDALGLIISVIHIPLSLLITVWYFAMIAGRIFGFMNIEPVVLWVPMILQLLLSIAIFIFSVFIKIVFGRYPGEANGFNKEFIKTIK
1103	UDP0103	AHI60834.1			Likely metal binding (C..C)	0		AHI60834.1_in_KF981730.1_at_43472..43287_desc:hypothetical-protein		MQVALVIRDCGDGTSTIDFYKNIEQACFECEEFNEDTCVNDGEPTIIDVPDTFVPPTGWCD
1104	UDP0104	AWY08010.1				0		AWY08010.1_in_MH359124.1_at_129193..129312_desc:hypothetical-protein		MNNLVAKHDFNKASVHKDKKKSELQSKRKQKHKGKDYVY
1105	UDP0105	AOZ63897.1				0		AOZ63897.1_in_KX776161.1_at_28487..28203_desc:hypothetical-protein		MEKKRMSNKELVKKSNNCVDAYADSFGYSSFGDGSQRLGSISFFHNVTEWPVDESGDVENIKYNIATIRMPEELMLKLADFIRDQHYKAKTNES
1106	UDP0106	ASZ77267.1			cl13139, Nuclease inhibitor from bacteriophage T4	0		ASZ77267.1_in_MF001360.1_at_82981..82697_desc:hypothetical-protein	CTS	MKTYQEFTSTTNASTLTEATLTSEVIKANKGREGKPMISLVDGEEVKGTVYLGDGWSAKKDGATIVISPAEETALFKAKHISVAQLKIIAKNLL
1107	UDP0107	QAU05455.1				0		QAU05455.1_in_MK380014.1_at_1426..1575_desc:hypothetical-protein		MHNLDDAYDAYVESVCEYEIPMSKRQFLKMIEEWQEVPNKVSPELKEGI
1108	UDP0108	ATI16515.1				0		ATI16515.1_in_MF663761.1_at_39560..39718_desc:hypothetical-protein		MKIKQLLRPSYGWYKSTSRKDKWFLDDVQIPMYVARKLIRKAGFKPNQHAQI
1109	UDP0109	QIG59251.1				0		QIG59251.1_in_MN927225.1_at_34540..34755_desc:hypothetical-protein		MSNVYKVINEQIVVEISDSYVGCQQFFVLNGAWRGTLDYAAGEYWADMYPTDKTAVHTIRPAVKGEFAPYY
1110	UDP0110	QBZ71465.1				0		QBZ71465.1_in_MK599416.1_at_35525..35821_desc:hypothetical-protein		MEEFKGTRGKWEVVVGDDNAPDVISDIGVEVAFTPTYNGDKTEQWHNAKLIASSPELLSALQQLLEIYDDHSGKVWTTSSKRRALDNARAAINKALGE
1111	UDP0111	AOZ65413.1				0		AOZ65413.1_in_KX237516.1_at_44432..44647_desc:hypothetical-protein		MRIALIDDGDVIQAISSVDPTYHIRNKMSYRYPCLDTASLLRKLKDMEKRGLVTRVRSQYFLNNISWSVTK
1112	UDP0112	CAA84411.1				0	Ip9	CAA84411.1_in_Z34953.1_at_81..353_desc:Ip9	CTS	MKTYQEFIAEAAFNEKVKLSKAVKTLIADINYLYDIDLTDYITVGNKRNFFVFDISELDQNQINNIERFANDKGLRHESVGYKKYAIYLK
1113	UDP0113	AYR02259.1				0		AYR02259.1_in_MH717097.1_at_11281..11424_desc:hypothetical-protein		MNEQTKADLIFYTDLYVDAGYDYEEAERMAKDLLRVIGVIFDEDKVI
1114	UDP0114	NP_050617.1			Double Zn finger	0		NP_050617.1_in_NC_000929.1_at_7471..7653_desc:hypothetical-protein		MENNKTSYSWLGKFTTVKQECPTCGNESPEYLKECPHCGGLKCNHCDMGDDTACMNCEGE
1115	UDP0115	ATN92750.1				0		ATN92750.1_in_MG197996.1_at_33915..33727_desc:hypothetical-protein		MIPVELAKTPELSRLKREYHIAEARYWRKAGDKSKKQLCLWQAQRERMNEREFLSVPSELPF
1116	UDP0116	AXC42625.1		many	cl37189, RNA polymerase sigma factor, sigma-70 family; AF model "DNA-binding domain (GcrA-DBD)" (Z-score= 8.6); oveall two HTH domains	0	anti-RecBCD	AXC42625.1_in_MH370387.1_at_7439..7155_desc:anti-RecBCD		MRRLNITPAEMESVCGRMVACRAAEHLGLNINQFYYIAKKLSLKTAFVKPRWSDDEDKRMQTLISSGYTQRNVAKILGRSEESVKSRLSRLRKK
1117	UDP0117	VFR13773.1				0		VFR13773.1_in_LR535913.1_at_130821..131081_desc:hypothetical-protein		MLKPRKHITTSPMLAKLDVSDLREMLTKAFNKPFPHEAYRVQPRCAQPPLKRTLAKRAMEKRRRDQIEYQENQLIVDVIILGLAAK
1118	UDP0118	QAU05452.1				0		QAU05452.1_in_MK380014.1_at_796..948_desc:hypothetical-protein		MKEGDKVHYVDSWGDIHTVRISYLFTSVMGNECAALSDGATKLVTELVEV
1119	UDP0119	NP_050612.1				0		NP_050612.1_in_NC_000929.1_at_5062..5481_desc:hypothetical-protein		MNVKIRNEIQALIRIQERNNNGGELREFICAREVDGYGEKTYLITFDHYSICARYCGESISRAIASGDAFNVDLWEYVMDREYICASDPEAREMWQRIWRDYRLMAKGWARCCYSSLALKAVQLSLRHIPASLREPLLY
1120	UDP0120	QEG08154.1				0		QEG08154.1_in_MN045231.1_at_45302..45102_desc:hypothetical-protein		MSVVYVLERYAEDHNSIVAIFKYAPDVEDVLNVTHLTDVDKIKDLIRNDNAHIGDSLWSLTEWTLW
1121	UDP0121	QGF19616.1				0		QGF19616.1_in_MN187550.1_at_6498..6656_desc:hypothetical-protein		MEGRLLEKTSPRGLMITMIKFPAQTIMSKRIIGIIIVGQHGIQTHLRIIPLT
1122	UDP0122	QHR68764.1				0		QHR68764.1_in_MN850594.1_at_7336..7118_desc:hypothetical-protein		MTRFKDLEDGAIFFTRGGEHLQKVLEDDINVNAVFVGDSSIGVLLNDNERTFTEEEFKEISASDLVQESIEV
1123	UDP0123	AII27858.1				0		AII27858.1_in_KJ832078.1_at_25787..25536_desc:hypothetical-protein		MTVGRMKRPWNVVGAGFNDDGVYFTFDDTTIHRGDVRLMEAAPDLLEALQAMLNKAYKQKWNDHYPDEVSKALSAISKALGGE
1124	UDP0124	AKI86238.1				0		AKI86238.1_in_KP682374.1_at_46554..46673_desc:hypothetical-protein		MRVRSDASRCYSGNDNAVKKGEQYAPPNRKKIAIINEVI
1125	UDP0125	QGZ13407.1				0		QGZ13407.1_in_MN689778.1_at_23368..23721_desc:hypothetical-protein		MEALSYCQLMGRCLAAEARVVEAQQRIDSQREYYEGVIADGGKRIAELESRSVKLPKPHAHLIWIQAGHAPDDYWDDVAVSHSEKDRCCDGSERYPVYARWEIEEMLTAAGIKWEAE
1126	UDP0126	VFR14542.1	Clust_9	many	???	0		VFR14542.1_in_LR535917.1_at_22169..22468_desc:hypothetical-protein		MTIDYRRTYFFDTKRKVNNIISGIASLDIMIYAIQGKAGKEVLAEILSERNIAIPPTLRCLTPEELKALAFVVCKSQLKTTTVGGRMKVVLRVLLLITH
1127	UDP0127	AIZ02619.1				0		AIZ02619.1_in_KP007361.1_at_163684..163508_desc:hypothetical-protein		MNIYLIKYLKDGKERDYQIPAKNEYDACVRLGQIHGDDREYRDDVEIEIQSVTLKVRG
1128	UDP0128	QGF19617.1				0		QGF19617.1_in_MN187550.1_at_6901..7062_desc:hypothetical-protein		MKKAFAALFVLLSLVASTQAFAGRCQHDSDTAADGSRCGGRSADSRPGGGGIR
1129	UDP0129	VFR13183.1				0		VFR13183.1_in_LR535911.1_at_129829..130143_desc:hypothetical-protein		MLGWNLGALISRLLSEEQSKNRKLEDELRDVSKEAWKRNLDESFEERRKLMRRQLEILELELSLSKTELEKSIGLLQGENMFGLFQEKKQSRRPQWILSGNCYR
1130	UDP0130	VFR13547.1	Clust_6		???	0		VFR13547.1_in_LR535912.1_at_173631..173996_desc:hypothetical-protein		MFYMEPKFRAAFPSKNINGFYIPDGKGGYRFWEGQEVKEDQYGRFVPLSMDSPIPRDKAKMINEKLQKYLKNDTDWMVLGSIDNLIPPTGGIIFCLRNMNYRSRTGKKSWRSSVGNSGRKQ
1131	UDP0131	QEG12507.1				0		QEG12507.1_in_MN013079.1_at_42516..42250_desc:hypothetical-protein		MNKQELFDRVDAFISKHGYVPVNVRVHFDKNYGLDRQTVSLWLVGKYSADETLCMGIDTLFLKRYHSAERAEKDASRFRAQIKKEYQQ
1132	UDP0132	QAU04627.1				0		QAU04627.1_in_MK393882.1_at_23386..23538_desc:hypothetical-protein		MRIYENHSFTRIERASTLGKLVSPLHHARMFDKESGVAIRKGAPTVAFTL
1133	UDP0133	VFR13476.1	Clust_1		???	0		VFR13476.1_in_LR535912.1_at_125773..126126_desc:hypothetical-protein		MNVIKKLNGDTFVEVTYGVKDRPKNNGLVWVCAAEAKAFMKTMKDGDKMIDNIVETTAKHKPDMIDLLLKMSNLQKKEYPMRNLFSKSEIKPFRKRSTLIITRRAKSRQSTCQPIQS
1134	UDP0134	NP_050618.1				0		NP_050618.1_in_NC_000929.1_at_7655..7957_desc:hypothetical-protein		MNNETKFTPLNIDNVMAEKGMLERVRAIVEYGIKHNLTAREVRDIINREMNRLETVVALQNETAREEYIRRRLGLSDQDIVTDAHVFEAFEIRQHLGLTN
1135	UDP0135	QIG59275.1				1		QIG59275.1_in_MN927226.1_at_2020..1916_desc:hypothetical-protein		MLVPTTLREVAVNNYPFILIVSAVYVVHALWGLV
1136	UDP0136	AFZ77595.1				0		AFZ77595.1_in_JX866719.1_at_26254..25853_desc:hypothetical-protein		MERMLAAEAQVVELAAENVAIREQSEEVYAAGYNHGHLNTVDGIAYTDCVKDEFYDLALQVMAEVETTATNVVLNELRNEAGARAVELFAKTLGSPYTFRDEKCYEDGFTRAIEIVRYTHAPRFAQQLRECTK
1137	UDP0137	NP_050610.1			Zn finger	0		NP_050610.1_in_NC_000929.1_at_4542..4772_desc:hypothetical-protein		MCIKAEKYIEWVKHCQCHGVPLTTYKCPGCGEQIMTQCSPEKEIRDSLTCCPWCSAVFFKQVKGAKVKASAVIQNQ
1138	UDP0138	QDB70225.1			cl11584, Protein of unknown function (DUF2591)	0		QDB70225.1_in_MK112901.1_at_39914..40258_desc:hypothetical-protein		MKNYEDMSDSQIAQKVFFFVSGNLCPNGGLAHISSDGFFFFDEKNIKRKFDPCNNPYDAWPIIVENHIAVVPYQYTIPQAWPTAFGAASKFTTEDGNPLRAAMIVFLKMNEGKL
1139	UDP0139	VFR13000.1				0		VFR13000.1_in_LR535911.1_at_912..1448_desc:hypothetical-protein		MRQDYLTETTFEYTPRKCELPLEAGLVTNIKCEQGQETTPEAAFAHWDGDKPGIVSVLVYSDVATEDYVDTGIIVGAGKTRVYFGHQAKQPSLIKLYSHPGLEFVSESARHTWNLTTVSTPMVTPGVVLKQGRWDDYKSFWPVSAERPAVACCYDGAYRNEMPESVLVVLAENEEQAA
1140	UDP0140	ACB97512.1				2		ACB97512.1_in_CP000917.1_at_32851..32633_desc:Hypothetical-protein		MVFLAASIVLAALALAIYFRTVKDLAKEKKTFFTDYSWGAPYTVRFISLEAMLIMVFSGVGSIVAGLLFISN
1141	UDP0141	VFR13038.1				0		VFR13038.1_in_LR535911.1_at_18997..19344_desc:hypothetical-protein		MYTNEDHSERTTHRLKGTTMKELIEGLSKESSTLTPDMVVYSRMTSHRCPDALLSFVESEEKRLEEIKDTLWVLCGLRRDDRFGEFVRNVGRNKMKIAEGLVDACRDPLRAEQLI
1142	UDP0142	QEG07808.1				0		QEG07808.1_in_MN045229.1_at_4446..4634_desc:hypothetical-protein		MDFIVFFKLNDVEQRLYFNSLFRLQEWAEKFVGYDFEYINACTTDEHEEIVFSSLNQILEAK
1143	UDP0143	NP_049734.1	Clust_2		weak similarity to HTH motif	0	IpII	NP_049734.1_in_NC_000866.4_at_65718..65416_desc:IpII-internal-head-protein	CTS	MKTYQEFIAEARVGAGKLEAAVNKKAHSFHDLPDKDRKKLVSLYIDRERILALPGANEGKQAKPLNAVEKKIDNFASKFGMSMDDLQQAAIEAAKAIKDK
1144	UDP0144	AAL15493.1			cl10305, Superinfection exclusion protein, bacteriophage P22	0	17?	AAL15493.1_in_AY052766.1_at_10914..10600_desc:17		MKLRVWHIPQVPMKPFIVEVASVEEGVRVMDALADYDAFQYDNNIKPDYCNANGLEMWDESLTDQDLEEMELTDRWVDWYSECQCYDDPREYIESLKEETTAAA
1145	UDP0145	CUL02236.1		just several short proteins (all other hits are PolAs)	cl02626, Family A polymerase (contains ~40 the most C-terminal resudued of phage DNA polymerase I, PolA)	0		CUL02236.1_in_LN881731.1_at_31618..31872_desc:hypothetical-protein		MTPMQITLMAGYSQEFIDLVSCYDDYTHYGIATVCDGDNLTADELDEVDDYTTEELCALMCGVPVWAKESPLAADGDNMYRYRK
1146	UDP0146	AXQ70353.1				0		AXQ70353.1_in_MH424446.1_at_17882..17664_desc:hypothetical-protein		MNAIGNGISVIKVRVDGLMPGDKIQPGSHRLATVESVKKIGSFVVCRIIAGSKRYTSCYLSGDKIKKVTKYP
1147	UDP0147	VFR13628.1				0		VFR13628.1_in_LR535913.1_at_3303..3494_desc:hypothetical-protein		MGTPVVKRQKRGSACRTADLGDNSDEEVGSVADSALGCGQIKIEFGVASAVAAPEDWAAERRR
1148	UDP0148	ASM62875.1		many	???	0		ASM62875.1_in_MF402939.1_at_6779..6432_desc:hypothetical-protein		MINAKEELLLALKNTNSEVKCIKIEFGYYGDKEVWVLPVGYTEKDIEDFLDNLDFKYDSGFGGQLLYGNVWFTDGTWLERGEYDGSEWWEYKTTPAIPEECRTINGEVDRTLLLN
1149	UDP0149	ATN92755.1				0		ATN92755.1_in_MG197996.1_at_35858..35700_desc:hypothetical-protein		MNKKYIVEVIERETKEVIKHFEFDNYRKADRVEEGLLRQSNLEKFDVVMRCE
1150	UDP0150	QIG59228.1				0		QIG59228.1_in_MN927225.1_at_25387..25190_desc:hypothetical-protein		MKVKAAKILWLAALDYVTEGKVYDVYNPTATGFGYIDSDDDCYIFIDFGNDEGDGFHGVKWEIVE
1151	UDP0151	QBZ71471.1				1		QBZ71471.1_in_MK599416.1_at_39577..39338_desc:hypothetical-protein		MIFFLIVMVFIAYMLVRNNAVADARIGFIKFFYEEDPDGYASGKRFHEALPSYDEMLWKFWVWPLSKFYPSYRNRNRNK
1152	UDP0152	QAY00315.1				2		QAY00315.1_in_MH791411.1_at_14993..14808_desc:hypothetical-protein		MQLLILSILYIIIMVPISIRLITVERFLSKHGNRSMIFVPIGLILFGIFSFIMGINATFIS
1153	UDP0153	BCG45059.1				1		BCG45059.1_in_LC553735.1_at_5894..6073_desc:hypothetical-protein		MKKIILWTLGIALFLYLIDIGGDASREDCEVRMSQEFKSETKWVNGRCYVRDWGRATSR
1154	UDP0154	ADR32650.1				0	Arn4	ADR32650.1_in_HM563683.1_at_161707..161375_desc:Arn.4-conserved-hypothetical-protein		MNKLNIVNDLRACVEPTQEGWDVWYHGAYLGTIVKVKAGQYLIHRQDDAAAPFGIRKNFMAAIGAFVPAAYEVYKADYKEYQESQPVIRSIGVNKAQQKSLWQRVKGWFK
1155	UDP0155	AHV82630.1				2		AHV82630.1_in_KF562340.1_at_1565..1807_desc:hypothetical-protein		MSVYELGYLISAATWLFIFFVAYKVRFIVWNVAKWLTTKAIILIKLPGVYIKCLFASIVAKEVRKQLWAKEAEEFAKRNQ
1156	UDP0156	AVP40129.1				0		AVP40129.1_in_MG976803.1_at_35323..35156_desc:hypothetical-protein		MKKYSVWINEEEEGFDEAGGWVNILNTDDIEEAEKCALNYNSGYYERNWEYEEEE
1157	UDP0157	YP_004063809.1	Clust_8			0	Ip10	YP_004063809.1_in_NC_014792.1_at_57648..57334_desc:putative-internal-head-protein-Ip10	CTS	MKTYQEFITESTQQRVEGGYVWIEQLTPPSETSTGSWKITVDGPGGKRKTIKEIKGYYDEAKSWAGSHVMQIKIANPDNVHAAKAFRRIGNKLYDAFLRDFPKA
1158	UDP0158	QBO62150.1	Clust_4		???	0		QBO62150.1_in_MK327931.1_at_366635..366369_desc:hypothetical-protein		MKTLNITTAHQLVRDAMDHVQDFFPDVSVVTYEKGTWTYSTINGYEPDFDDLEEMEFNFDLLNDAAREVENDVQYIDGVVAPDAVKGL
1159	UDP0159	QAX98680.1			Zn finger	0		QAX98680.1_in_MH791402.1_at_12510..12286_desc:hypothetical-protein		MAKITITIHKCDRCGYETKNPNEYIDGERGELTVAYKGSIGQDCGGTNIQECKWLCLKCTKQFIEFMAGENNER
1160	UDP0160	VEV89399.1			2W82_A ORF18; DNA MIMIC, REPLICATION INHIBITOR; 2.8A {ENTEROCOCCUS FAECALIS} (low confidense: probab= 57)	0		VEV89399.1_in_LR215724.1_at_72328..72071_desc:Phage-protein		MKTFKEFATKTTITESSHGMEVKLGMALAEAERLFSRIKELAAAVDPSSFKGDQTKVKALLALCSDAGEIAKNGSKMKKRLEDLK
1161	UDP0161	AYR02206.1				0		AYR02206.1_in_MH717096.1_at_14600..14091_desc:hypothetical-protein		MEIMFDQHVHNKSPSIYGDAQSQHENLDFDKSLWSSIENAKYSEYYRPTDRNPSKEPQIFSLQEEQHKEEGRDTVKRLELYGVAVAIIGSIVAATWTIRGTIDDKVESSRQELTGNIQTSKAEIMATIQNNQSVLQSRIDNTDQKLDSTNQSLYKVLAILESQKDKRSQ
1162	UDP0162	ATI16514.1			Zn finger	0		ATI16514.1_in_MF663761.1_at_39354..39551_desc:hypothetical-protein		MSKNNTAYWSLSLDVTCPKCGHYFDLLCDPDFWEFSGAKQVCEPIEGYETCCPECDHEFKTDFVY
1163	UDP0163	QHR68762.1				0		QHR68762.1_in_MN850594.1_at_6917..6753_desc:hypothetical-protein		MKKLKYMTKTVTYMAMYGASKRKAKKLARAANPRMPARKVAKIVNLVFGNWSIK
1164	UDP0164	QDF14130.1				0		QDF14130.1_in_MK817115.1_at_331039..330839_desc:hypothetical-protein		MKHFTFGVVGFTVSSGVYKSERGAKNAASRAYGSQRDLQVGYISNINNMFIPVSQRKAGNMKWETI
1165	UDP0165	ABY52860.1				0		ABY52860.1_in_EU330206.1_at_43287..42955_desc:hypothetical-protein		MVQQPLTSTKISNEHVLSVKSSMKTPACMMENLLSLTFMMILYHREGGVSNIQELMIEEIKAQIVDKLSIRVDSKDTKCSGILKIELLYNGEPISFDEVYASDIKYLAEF
1166	UDP0166	QGZ00889.1				0		QGZ00889.1_in_MN794003.1_at_2936..3172_desc:hypothetical-protein		MQLAYEVNMYAVIVQYRDDDSEVVACSRDLDSIRKEYWEWVRYFANSKLRRDPLVYKTYRMALRSAMLTVQLVQVKEV
1167	UDP0167	QIG59229.1				0		QIG59229.1_in_MN927225.1_at_25593..25384_desc:hypothetical-protein		MIDVIVGGIYKSNYSWGDVGEVSFIVTAVGLDHVLIADYPLMKFNESYSEYCVGRKEFEAKFKFAGEKK
1168	UDP0168	AFH20475.1				0		AFH20475.1_in_JQ086377.1_at_26453..26283_desc:hypothetical-protein		MSLATTVKESKLQRRMYTQQALMYRQKGDREGVRVFLNAAKTEVLNQRYFLGPCPF
1169	UDP0169	WP_000129958.1			cl01953, Antirestriction protein (ArdA)	0	ArdA	WP_000129958.1_in_NZ_CP028579.1_at_14564..15073_desc:antirestriction-protein-ArdA		MTDITTPSVYVGTYHKYNCGSIAGAWLDLTDFDSSEEFYERCRELHANEADPEFMFQDWEGIPSDMASECHINWDFINGFKQAREEGNEAAFVAFVDLFNSTDFDLFRDAYMGEAKDEETFAEEYLNDSGLLNEIPESVARYFDIVAYARDLFIGDFSLHDGHVFNMTC
1170	UDP0170	AIZ02614.1			PRK11564(Superfamily), 236932, cl36032	0		AIZ02614.1_in_KP007361.1_at_162142..161861_desc:hypothetical-protein		MITKLHTCKATELVILIDELFKIHAAVGDEIYAEILCDLDSSFGYIQPEYTIRFSSERPGYVKVTFGADLDEEQILREIQEEIDDFGLEDYID
1171	UDP0171	QEG12508.1				0		QEG12508.1_in_MN013079.1_at_42794..42519_desc:hypothetical-protein		MQTCKYITKAFAYKSTRIAVMHVYTKKDGDQYKIMKHVINYVRGKNVESWRVMGSASTFTDLRECIGKFETLVNSHRKATGKEPIKFTVEE
1172	UDP0172	AIT13676.1				0		AIT13676.1_in_KM366097.1_at_1029..1208_desc:hypothetical-protein		MMTLNRREASAVFTMLCWMIRNNEMMTDDELALYHRFRNEGWEDTVNNVRDILKEIIHV
1173	UDP0173	AYR02303.1				0		AYR02303.1_in_MH717097.1_at_32142..31936_desc:hypothetical-protein		MSVYFYCGHVERQGSVASVGSFCGLSIGPDAVSAYEDAMRAQVKEIQAITESGAFNLSVIFDKFEKVE
1174	UDP0174	BBJ33838.1			cd00600, Sm and related proteins, Sm_like(Superfamily)	0		BBJ33838.1_in_AP019559.1_at_30726..30553_desc:hypothetical-protein		MSKTVTVTMKDGKKFKACLHETDKGWMAYLPHLDSTGYGMTQREAIVDALNEASAGL
1175	UDP0175	QGT52283.1			cl04523, Protein of unknown function (DUF551)	0		QGT52283.1_in_MN336265.1_at_1672..1571_desc:DUF551-domain-containing-protein		MSKWIKCSERMPPKMTGVLVATEFGHKGDWRMK
1176	UDP0176	QGF19615.1				0		QGF19615.1_in_MN187550.1_at_6180..6347_desc:hypothetical-protein		MTALKNRTQHNEQAKQCWDVIGKVMLGRASKERDKDMVYQTGTSFSDFKAAFRSK
1177	UDP0177	YP_002854082.1	Clust_2		???	0	Ip4	YP_002854082.1_in_NC_012635.1_at_64994..64521_desc:Ip4-hypothetical-protein	CTS	MKTYQEFITEAAINSQIIAESFTDLLKFKKGQKITAVLDDGTEVEMDVQGYNYAVDGKLYNKSHAKFDSFDDFVNAVEDEKTRRSIATGDAKVLMAHGHERIRAKQNKMGEDNFALVGYQSGKQTYGYQRTATMYNKNGKIAFVNSKGSIQYVKSFK
1178	UDP0178	ADR32648.1			Likely metal binding (C..C)	0	Arn3	ADR32648.1_in_HM563683.1_at_161378..160917_desc:Arn.3-conserved-hypothetical-protein		MKTFKERLELLDLALSRETPESLAAKLASYGGEYTEQDVLDEVPEICWELGYWCNDQKFQRRIVSAANRFKLKEGGTLVIPGARHYSKDMAAVLDAVEDKVVSCQVCGDDQGFIDQYSNYWTRKEAMIIATYAGQVRIERGGREDELYSEDLY
1179	UDP0179	AHV82628.1				0		AHV82628.1_in_KF562340.1_at_556..903_desc:hypothetical-protein		MTKFRCIKGNSDIPVGTIIEGELSGETIVLTKDSTVLIGEEPFFQKGEPVKLTSYVWQWESCTDKEELLERFEDAAYVLATYERDILEYGESDIDHSKATEEYESAKAELLKHLS
1180	UDP0180	NP_049735.1	Clust_4		???	0	IpIII	NP_049735.1_in_NC_000866.4_at_66415..65834_desc:IpIII-internal-head-protein	CTS	MKTYQEFIAEASVVKAKGINKDEWTYRSGNGFDPKTAPIERYLATKASDFKAFAWEGLRWRTDLNIEVDGLKFAHIEDVVASNLDSEFVKADADLRRWNLKLFSKQKGPKFVPKAGKWVIDNKLAKAVNFAGLEFAKHKSSWKGLDAMAFRKEFADVMTKGGFKAEIDTSKGKFKDANIQYAYAVANAARGNS
1181	UDP0181	ATI16463.1				0		ATI16463.1_in_MF663761.1_at_6933..6742_desc:hypothetical-protein		MIPRYPTGTLVKLFPDGVVTGTVMNVIMDEPPRYYVQWDDGNYSCHAQRDLKRAGTLYGLSHA
1182	UDP0182	ALJ98101.1			Likely metal binding (C..C)	0		ALJ98101.1_in_KT367886.1_at_2346..2570_desc:hypothetical-protein		MMPIFKCEYCGRFYRGEPGRCTRDDCPGKGGGAGAAQAIKWWALCPAANDADAFDSPADTRYSPWFYLGLGDNV
1183	UDP0183	AUM57631.1				0		AUM57631.1_in_MG673519.1_at_41203..41033_desc:hypothetical-protein		MSRLHSTKKNNFYRQRRARSNASRKMKGMQLTYEQIKQINNIISQVVWEVTVGEPE
1184	UDP0184	AFM76385.1		many	???	0		AFM76385.1_in_JQ182733.1_at_30588..30265_desc:hypothetical-protein		MEALVVERSEDGYWTHPEYANLFGDREAISADEFRYFCKQHGIESSIVEMENDNNQTVIDAYFEDGNPNISGWEPSMPDGEGWFVGSIHDTEDGPICVWFRNVDKAA
1185	UDP0185	ADW95220.1				0		ADW95220.1_in_GU595417.1_at_9607..9807_desc:hypothetical-protein		MCNPGIAIRYEDVDHAISEGTSNRVVLNRHFEQVLRDTIGERKGFTFERGHVTFNPIVTEETYVTQ
1186	UDP0186	QIG61270.1				0		QIG61270.1_in_MN956514.1_at_107803..108018_desc:hypothetical-protein		MKEFGRFFGEFEITQEELEKMGITQGMLQVFPKSSEIPEGFMRFGEAIEYINNLVKTDHLWQSILRQSARK
1187	UDP0187	ATI16465.1	Clust_3		???	0		ATI16465.1_in_MF663761.1_at_7249..7064_desc:hypothetical-protein		MSNDFIAQCETELDKIDTILKPYAYEVTTNRGTTYLVRAGSVAHNNAVMFGYQLKPLYEGE
1188	UDP0188	AHN83496.1				0		AHN83496.1_in_KJ190157.1_at_31761..31594_desc:hypothetical-protein		MKVFRLVVNDKRLGNNTSRSLLAHYGKDEKEVMAEFGINHPYLKVHSIKEVYNGY
1189	UDP0189	QEG07809.1				0		QEG07809.1_in_MN045229.1_at_4631..4876_desc:hypothetical-protein		MSQFKLKADLIELASYEEKVEFIQERLVVNYGGWWDIATDELVTIVKEEFGIELTNKQFLDDVLTDKVVKEITTNFMTSVQ
1190	UDP0190	QAY00900.1	Clust_3		???	0		QAY00900.1_in_MH791412.1_at_22965..22738_desc:hypothetical-protein		MTFKYGGVVDSINTFIFGEVAMPSEPPTHKRLSREPVAYIVTNNRGKRYLVFSGSVEHENAVMFGYKTKPLYEEI
1191	UDP0191	QBO61671.1				0		QBO61671.1_in_MK327931.1_at_79232..78831_desc:hypothetical-protein		MKKNDLIKMLQEIDGNPEIVIWNGYVDDYMNIEKGLTKITLVKETEQFLQGALEHEWCERNNTFDIPEDQRTKIAERAKELHKKREYDFQNPYVTEDEFNRWYGKKKLTKYVLSPKLRGKTSLGVFNAADLNY
1192	UDP0192	AQN32036.1				0		AQN32036.1_in_KY295899.1_at_24320..24108_desc:hypothetical-protein		MNYCDIAHELRMEREKQEKRIIKKMAVLLAHYKADKQPTHDEFVDFCNMYLNVSKATGYRWLKALNDGEL
1193	UDP0193	QBO62143.1				0		QBO62143.1_in_MK327931.1_at_363604..363452_desc:hypothetical-protein		MNTYELDCFTLQVMSVCSKKDWSSKEFKAVIACAKHGKTINETASIIDKL
1194	UDP0194	AFH20664.1				0		AFH20664.1_in_JQ086372.1_at_25659..25411_desc:hypothetical-protein		MIKTDYPAELKQKVITAIKCSFISCRTDEERYVVECAIVEFLTAMEFTAAESIDVLKQSDGNDIETDDVIDRLIKSFEEEIE
1195	UDP0195	VFR13044.1	Clust_9		???	0		VFR13044.1_in_LR535911.1_at_20578..20850_desc:hypothetical-protein		MASGIASLDIMALYCDIKEAGVVLAEILSERFDTKRKVNNIMTPEELKALAIYAIQGKAGKDTVGGRMKVVNIAIPPTLRCLNTSFHRSA
1196	UDP0196	VFR12996.1				0		VFR12996.1_in_LR535911.1_at_18..242_desc:hypothetical-protein		MDCRWLPKERWDEGLEFDSIIVAAPTEQAACAIPPLRRIIMNLYLLERTDDIGYDFLPHLANKAMIQSRMTPNV
1197	UDP0197	QBO62149.1			Likely metal binding (C..C)	0		QBO62149.1_in_MK327931.1_at_366276..365992_desc:hypothetical-protein		MGKVINYTVLSKSLSISQCTDGFWLYDETRGMNLAMQEKTADAAYLKALEYYQKRLNEVENDYNNLKAKVDHFVGQFVDDDEDGHYCDRCGSYS
1198	UDP0198	AGX84648.1				0		AGX84648.1_in_KF562864.1_at_32336..32079_desc:hypothetical-protein		MQLIDLLLKELPKYGGWPAGAAECIRFVDEATIDFYDSTGNWPYDCQEIYGDIASAIVRKPSVPLDSEVVYYEDYKNALNKQENK
1199	UDP0199	QEG07002.1				0		QEG07002.1_in_MK931441.1_at_37816..37709_desc:hypothetical-protein		MGPPKRASEPHSTRYTCSFRLPRAAVACSYFTSSG
1200	UDP0200	ATS92469.1	Clust_5		Zn finger	0		ATS92469.1_in_MG208881.1_at_1875..2102_desc:hypothetical-protein		MSLNARWQVSVKDENGHCYDHFFVTKPTRKQIRKLHKVRKHYLLSKCYECGKRIELGKEFTLDDLNYAHADCLKG
