## Supplementary File 4 for "Activation of programmed cell death and counter-defense functions of phage accessory genes"

### Sheet: Overview
Host	Phage	Host library	Date - infection	gDNA Rep1	Step1 PCR UNINF	Step1 PCR INF	Preliminary notes	Date - infection	gDNA Rep2	Step1 PCR UNINF	Step1 PCR INF	Preliminary notes	Date - infection	Reaction Rep3	Step1 PCR UNINF	Step1 PCR INF	Preliminary notes
MG1655	Lambda	M19	2021-06-24	N81	P25	P70	UDP79 and UDP183 enhances both U and I; ardA, ral, ocr are hits	2021-07-15	O29	R06	R51	UDP79 and UDP183 enhances both U and I; ardA, ral, ocr are hits	2021-08-03	O77	S87	T33	only UDP79 enhances both U and I; ardA, ral, ocr are hits
C990	T4	M20	2021-06-22	N82	P26	P71	Things are running in the opposite direction (i.e. Better in uninfected than in infected.. Try lowering Gm conc for this expt)	2021-07-18	O30			Lowered Gm conc didn't help. Plating density is still haywire. Abort.	2021-07-27	O78 (M20.3-T4)	S88	T34	maybe a AI weak hit?; UDP79 and 183 enhance both U and I
ECOR1	P1	M21	2021-06-23	N83	P27	P72	maybe weak AI hits?; UDP79 looks like an SE hit, among others	2021-07-19	O31	R07	R52	maybe weak AI hits?; UDP79 and 183 look like SE hits, among others	2021-07-29	O79	S89	T35	clear AI hits; UDP79 and 183 look like weak SE hits
ECOR3	T2	M22	2021-06-28	N84	P28	P73	clear AI hits	2021-07-20	O32	R08	R53	clear AI hits	2021-08-01	O80	S90	T36	clear AI hits
	T6	M22	2021-06-28	N85	P29	P74	clear AI hits; UDP79 looks like an SE hit, among others	2021-07-20	O33	R09	R54	clear AI hits; UDP79 and 183 look like SE hits, among others	2021-08-01	O81	S91	T37	clear AI hits; UDP79 and 183 look like SE hits, among others
	P1	M22	2021-06-28	N86	P30	P75	maybe a AI weak hit?; UDP79 looks like an SE hit, among others	2021-07-20	O34	R10	R55	nothing happens	2021-08-01	O82	S92	T38	nothing happens
ECOR10	T2	M24	2021-06-28	N87	P31	P76	maybe a AI weak hit?; UDP79 enhances both U and I (weakly)	2021-07-20	O35	R11	R56	maybe a AI weak hit?; UDP79 enhances both U and I (weakly)	2021-08-01	O83	S93	T39	nothing happens
	T4	M24	2021-06-28	N88	P32	P77	maybe a AI weak hit?; UDP79 enhances both U and I (weakly)	2021-07-20	O36	R12	R57	maybe a AI weak hit?; UDP79 enhances both U and I (weakly)	2021-08-01	O84	S94	T40	maybe a AI weak hit?
	T6	M24	2021-06-28	N89	P33	P78	nothing happens	2021-07-20	O37	R13	R58	nothing happens	2021-08-01	O85	S95	T41	nothing happens
ECOR13	T3	M25	2021-06-29	N90					O38				2021-08-03	O86 (M20.1-T4)	S96	T42	only one clear AI hit; UDP79 and 183 enhance both U and I
	T5	M25	2021-06-29	N91	P34	P79	SUPEX; there is a clear SE hit but not UDP79 [cor -- orf86]	2021-07-21	O39	R14	R59	SUPEX; there is a clear SE hit but not UDP79 [cor -- orf86]	2021-08-02	O87	S97	T43	SUPEX; there is a clear SE hit but not UDP79 [cor -- orf86]
	P1	M25	2021-06-29	N92					O40
ECOR15	T2	M26	2021-06-24	N93	P35	P80	nothing happens	2021-07-15	O41	R15	R60	nothing happens	2021-07-28	O89	S98	T44	nothing happens
	T6	M26	2021-06-24	N94	P36	P81	nothing happens	2021-07-15	O42	R16	R61	clear AI hits	2021-07-28	O90	S99	T45	clear AI hits
ECOR18	T6	M27	2021-06-24	N95	P37	P82	nothing happens	2021-07-15	O43	R17	R62	nothing happens	2021-07-28	O91	T00	T46	nothing happens
	P1	M27	2021-06-24	N96	P38	P83	clear AI hits	2021-07-15	O44	R18	R63	maybe a few weak AI hits?	2021-07-28	O92	T01	T47	maybe a AI weak hit?
ECOR19	T6	M28	2021-06-28	N97	P39	P84	maybe a AI weak hit?	2021-07-20	O45	R19	R64	maybe a AI weak hit?	2021-08-01	O93	T02	T48	maybe a AI weak hit?
	P1	M28	2021-06-28	N98	P40	P85	maybe a AI weak hit?	2021-07-20	O46	R20	R65	maybe a few weak AI hits?	2021-08-01	O94	T03	T49	nothing happens
ECOR21	T2	M30	2021-06-29	N99	P41	P86	SUPEX in disguise; many weak AI hits but clearly a lot of cells were dying so there is noise; UDP79 looks like a massive SE hit, among others	2021-07-26	O47	R21	R66	SUPEX in disguise; many weak AI hits but clearly a lot of cells were dying so there is noise; UDP79 looks like a massive SE hit, among others	2021-08-03	O95	T04	T50	SUPEX in disguise; many weak AI hits but clearly a lot of cells were dying so there is noise; UDP79 looks like a massive SE hit
	T4	M30	2021-06-29	O00	P42	P87	nothing happens	2021-07-26	O48	R22	R67	a couple clear AI hits	2021-08-03	O96	T05	T51	a couple clear AI hits
	P1	M30	2021-06-29	O01	P43	P88	nothing happens	2021-07-26	O49	R23	R68	nothing happens	2021-08-03	O97	T06	T52	maybe a few weak AI hits?
ECOR22	T2	M31	2021-06-23	O02	P44	P89	clear AI hit; UDP79 enhances both U and I (weakly); maybe an SE hit?	2021-07-26	O50	R24	R69	clear AI hit; UDP79 and 183 enhance both U and I	2021-07-29	O98	T07	T53	clear AI hit; UDP79 and 183 enhance both U and I
	T4	M31	2021-06-23	O03	P45	P90	clear AI hit; UDP79 enhances both U and I (weakly); maybe an SE hit?	2021-07-26	O51	R25	R70	Splotchy colonies on plate; clear AI hits; UDP79 and 183 enhance both U and I	2021-08-03	O99	T08	T54	clear AI hits; UDP79 and 183 enhance both U and I
	T6	M31	2021-06-23	O04	P46	P91	maybe a AI weak hit?; UDP79 enhances both U and I (weakly)	2021-07-26	O52	R26	R71	clear AI hit; UDP79 enhances both U and I	2021-07-29	P00	T09	T55	maybe a AI weak hit?; UDP79 and 183 enhance both U and I (weakly)
	P1	M31	2021-06-23	O05	P47	P92	maybe a AI weak hit?; UDP79 enhances both U and I (weakly)	2021-07-26	O53	R27	R72	clear AI hits; UDP79 looks like a weak SE hit	2021-07-29	P01	T10	T56	maybe a AI weak hit?; UDP79 and 183 enhance both U and I (weakly)
ECOR24	T6	M32	2021-06-29	O06	P48	P93	maybe a AI weak hit? Wonky growth dynamics, be careful	2021-07-26	O54	R28	R73	clear AI hits; UDP79 and 183 look like SE hits, among others	2021-08-03	P02	T11	T57	clear AI hits; UDP79 and 183 look like SE hits, among others
	P1	M32	2021-06-29	O07	P49	P94	nothing happens. Wonky growth dynamics, be careful	2021-07-26	O55	R29	R74	nothing happens	2021-08-03	P03	T12	T58	nothing happens
ECOR51	T4	M33	2021-06-30	O08	P50	P95	nothing happens	2021-07-21	O56	R30	R75	nothing happens	2021-08-02	P04	T13	T59	nothing happens
	P1	M33	2021-06-30	O09	P51	P96	nothing happens	2021-07-21	O57	R31	R76	nothing happens	2021-08-02	P05	T14	T60	nothing happens
ECOR53	T4	M34	2021-06-30	O10	P52	P97	nothing happens	2021-07-21	O58	R32	R77	nothing happens	2021-08-02	P06	T15	T61	nothing happens
	T6	M34	2021-06-30	O11	P53	P98	at least one clear AI hit	2021-07-21	O59	R33	R78	at least one clear AI hit	2021-08-02	P07	T16	T62	at least one clear AI hit
	P1	M34	2021-06-30	O12	P54	P99	nothing happens	2021-07-21	O60	R34	R79	nothing happens	2021-08-02	P08	T17	T63	nothing happens
ECOR55	T4	M35	2021-06-24	O13	P55	Q00	nothing happens	2021-07-15	O61	R35	R80	nothing happens	2021-07-28	P09	T18	T64	nothing happens
	P1	M35	2021-06-24	O14	P56	Q01	maybe a AI weak hit?	2021-07-15	O62	R36	R81	nothing happens	2021-07-28	P10	T19	T65	maybe a AI weak hit?
ECOR59	T4	M36	2021-06-30	O15	P57	Q02	nothing happens	2021-07-21	O63	R37	R82	nothing happens	2021-08-02	P11	T20	T66	nothing happens
	T6	M36	2021-06-30	O16	P58	Q03	SUPEX; UDP79 looks like an SE hit, among others	2021-07-21	O64	R38	R83	SUPEX; UDP183 but not 79 looks like an SE hit, among others	2021-08-02	P12	T21	T67	SUPEX; UDP183 but not 79 looks like an SE hit, among others -- UDP0013 is classical Imm protein
	P1	M36	2021-06-30	O17	P59	Q04	nothing happens	2021-07-21	O65	R39	R84	maybe a weak AI hit?	2021-08-02	P13	T22	T68	maybe a weak AI hit?
ECOR61	T2	M37	2021-06-22	O18	P60	Q05	nothing happens	2021-07-18	O66	R40	R85	nothing happens	2021-07-27	P14	T23	T69	nothing happens
	T3	M37	2021-06-22	O19	P61	Q06	nothing happens	2021-07-18	O67	R41	R86	nothing happens	2021-07-27	P15	T24	T70	nothing happens
	T4	M37	2021-06-22	O20	P62	Q07	nothing happens	2021-07-18	O68	R42	R87	nothing happens	2021-07-27	P16	T25	T71	nothing happens
	T5	M37	2021-06-22	O21	P63	Q08	nothing happens	2021-07-18	O69	R43	R88	nothing happens	2021-07-27	P17	T26	T72	nothing happens
	T6	M37	2021-06-22	O22	P64	Q09	nothing happens	2021-07-18	O70	R44	R89	nothing happens	2021-07-27	P18	T27	T73	maybe a AI weak hit?
	T7	M37	2021-06-22	O23	P65	Q10	nothing happens	2021-07-18	O71	R45	R90	nothing happens	2021-07-27	P19	T28	T74	nothing happens
	P1	M37	2021-06-22	O24	P66	Q11	nothing happens	2021-07-18	O72	R46	R91	maybe a few weak AI hits?	2021-07-27	P20	T29	T75	maybe a few weak AI hits?
ECOR66	T4	M38	2021-06-23	O25	P67	Q12	nothing happens	2021-07-19	O73	R47	R92	nothing happens	2021-07-29	P21	T30	T76	nothing happens
	P1	M38	2021-06-23	O26	P68	Q13	maybe a AI weak hit?	2021-07-19	O74	R48	R93	maybe a few weak AI hits?	2021-07-29	P22	T31	T77	maybe a AI weak hit?
	T6 BW25113	M38	2021-06-23	O27	P69	Q14	clear AI hits	2021-07-19	O75	R49	R94	UDP79 and UDP183 look like SE hits; clear AI hits	2021-07-29	P23	T32	T78	UDP79 and UDP183 look like SE hits; clear AI hits
MG1655	T3 10x LOW	M19	2021-06-24	O28				2021-07-18	O76 (M20.1-T4)	R50	R95	clear AI hits (almost too many); UDP79 and 183 look like SE hits
	Worked in a biologically consistent way, but not as expected (eg. infection was a little better than anticipated). Proceed.
	Worked in a biologically inconsistent way (eg. plate to plate variability in the same culture). Proceed, but repeat.
	Didn't work (eg. infection killed everything, too few cells). Repeat or Abort
	Infection was a LOT better than expected; had to plate 100X or more; SUPEX experiment

### Sheet: Experimental log 1
Date	Rxn ID	Host library	Volume used for initial inoculation	Initial OD	Recovery time	Induction OD	Induction time	Infection OD	Dilution for infection	Cell Count at time of Infection	Phage	Phage titre	Phage volume (ul) in 1 ml culture dilution	MOI (time of infection)	Infection time	Vol plated	Notes
2021-04-28	Pilot	L08 (MG1655)	15 ul in 3.5 ml	0.13	30 min	0.18	90 min	1.3	200 ul in 2 ml	33300000	Lambda (C990 - 24hr)	12000000000	100	36.036	60 min	2x 50 ul of 10 ul in 1 ml
2021-06-22	N82	M20.1	1.5 ul in 2 ml	0.19	15 min	0.23	90 min	1.35	100 ul in 2 ml	21600000	T4 (N74)	9200000000	100	42.5926	30 min	2x 50 ul of 10 ul in 1 ml	Not enough cells in the infected and the uninfected fractions, 10X lower than expected. Why??
	O18	M37.1	3 ul in 2 ml	0.14	15 min	0.15	95 min	1.27	750 ul in 15 ml	23300000	T2 (N80)	4500000000	150	28.97	30 min	2x 50 ul of 10 ul in 1 ml
	O19									23300000	T3 (N73)	5500000000	150	35.4077	30 min	2x 50 ul of 10 ul in 1 ml
	O20									23300000	T4 (N74)	9200000000	100	39.485	30 min	2x 50 ul of 10 ul in 1 ml
	O21									23300000	T5 (N75)	55000000000	20	47.2103	30 min	2x 50 ul of 10 ul in 1 ml
	O22									23300000	T6 (N76)	8700000000	100	37.3391	30 min	2x 50 ul of 10 ul in 1 ml
	O23									23300000	T7 (N77)	53000000000	20	45.4936	30 min	2x 50 ul of 10 ul in 1 ml
	O24									23300000	P1 (N79)	23000000000	40	39.485	60 min	2x 50 ul of 10 ul in 1 ml
2021-06-23	N83	M21.1	1.5 ul in 2 ml	0.15	15 min	0.16	80 min	1.21	100 ul in 2 ml	20600000	P1 (N79)	23000000000	40	44.6602	60 min	2x 40 ul of 10 ul in 1 ml
	O02	M31.1	2.5 ul in 2 ml	0.15	15 min	0.17	90 min	1.24	400 ul in 8 ml	14200000	T2 (N80)	4500000000	150	47.5352	30 min	2x 50 ul of 10 ul in 1 ml
	O03									14200000	T4 (N74)	9200000000	100	64.7887	30 min	2x 50 ul of 10 ul in 1 ml	Not enough cells in the infected and the uninfected fractions, 10X lower than expected. Why??
	O04									14200000	T6 (N76)	8700000000	100	61.2676	30 min	2x 50 ul of 10 ul in 1 ml
	O05									14200000	P1 (N79)	23000000000	40	64.7887	60 min	2x 40 ul of 10 ul in 1 ml
	O25	M38.1	1.5 ul in 2 ml	0.13	15 min	0.15	90 min	1.28	300 ul in 6 ml	24600000	T4 (N74)	9200000000	100	37.3984	30 min	2x 50 ul of 10 ul in 1 ml
	O26									24600000	P1 (N79)	23000000000	40	37.3984	60 min	2x 40 ul of 10 ul in 1 ml
	O27									24600000	T6K (F99)	16000000000	150	97.561	30 min	2x 50 ul of 10 ul in 1 ml
2021-06-24	N81	M19.1	3 ul in 2 ml	0.17	15 min	0.17	90 min	1.2	200 ul in 4 ml	7800000	Lambda (N78)	40000000000	25	128.205	60 min	2x 40 ul of 10 ul in 1 ml	MOI a little bit high -- if the data look wonky, replace with the pilot experiment
	N93	M26.1	2 ul in 2 ml	0.14	15 min	0.15	90 min	1.26	200 ul in 4 ml	23300000	T2 (N80)	4500000000	150	28.97	30 min	2x 50 ul of 10 ul in 1 ml
	N94									23300000	T6 (N76)	8700000000	100	37.3391	30 min	2x 50 ul of 10 ul in 1 ml
	N95	M27.1	1.5 ul in 2 ml	0.13	15 min	0.16	90 min	1.4	200 ul in 4 ml	16300000	T6 (N76)	8700000000	100	53.3742	30 min	2x 50 ul of 10 ul in 1 ml
	N96									16300000	P1 (N79)	23000000000	40	56.4417	60 min	2x 40 ul of 10 ul in 1 ml
	O13	M35.1	2 ul in 2 ml	0.14	15 min	0.19	75 min	1.27	200 ul in 4 ml	26100000	T4 (N74)	9200000000	100	35.249	30 min	2x 50 ul of 10 ul in 1 ml
	O14									26100000	P1 (N79)	23000000000	40	35.249	60 min	2x 40 ul of 10 ul in 1 ml
	O28	M19.1	3 ul in 2 ml	0.17	15 min	0.17	90 min	1.2	200 ul in 4 ml	7800000	T3 (N73 10X LOW)	5500000000	15	10.5769	30 min	2x 50 ul of 10 ul in 1 ml	Almost everything still dies -- plate 1000X and see? MG1655-T3 solid phase clearing score is 4
2021-06-28	N84	M22.1	2 ul in 2 ml	0.13	15 min	0.15	80 min	1.25	300 ul in 6 ml	23400000	T2 (N80)	4500000000	150	28.8462	30 min	2x 50 ul of 10 ul in 1 ml
	N85									23400000	T6 (N76)	8700000000	100	37.1795	30 min	2x 50 ul of 10 ul in 1 ml
	N86									23400000	P1 (N79)	23000000000	40	39.3162	60 min	2x 40 ul of 10 ul in 1 ml	Infection plate has clearly fewer (10X or more? But still enough) cells than UNINF plate. Abortive? Defence system overwhelmed? ECOR3-P1 Solid phase clearing score is 2 so def something interesting…
	N87	M24.1	2 ul in 2 ml	0.12	15 min	0.14	100 min	1.5	250 ul in 6 ml	24400000	T2 (N80)	4500000000	150	27.6639	30 min	2x 50 ul of 10 ul in 1 ml
	N88									24400000	T4 (N74)	9200000000	100	37.7049	30 min	2x 50 ul of 10 ul in 1 ml
	N89									24400000	T6 (N76)	8700000000	100	35.6557	30 min	2x 50 ul of 10 ul in 1 ml
	N97	M28.1	1.5 ul in 2 ml	0.14	15 min	0.19	90 min	1.4	200 ul in 4 ml	27800000	T6 (N76)	8700000000	100	31.295	30 min	2x 50 ul of 10 ul in 1 ml
	N98									27800000	P1 (N79)	23000000000	40	33.0935	60 min	2x 40 ul of 10 ul in 1 ml
2021-06-29	N90	M25.1	2 ul in 2 ml	0.14	15 min	0.15	90 min	1.38	300 ul in 6 ml	18300000	T3 (N73)	5500000000	150	45.082	30 min	2x 50 ul of 10 ul in 1 ml	Almost everything is dead and remaining cells have weird colony size distribution -- there are small and large colonies. Abort. ECOR13-T3 solid phase clearing score is 2
	N91									18300000	T5 (N75)	55000000000	20	60.1093	30 min	2x 50 ul of 10 ul in 1 ml	Almost everything still dies -- plate 1000X and see? ECOR13-T5 solid phase clearing score is 4
	N92									18300000	P1 (N79)	23000000000	40	50.2732	60 min	2x 100 ul of 10 ul in 1 ml	Everything is dead. Abort. ECOR13-P1 solid phase clearing score is 3
	N99	M30.1	2 ul in 2 ml	0.12	15 min	0.14	110 min (next time 100 min!!!)	1.48	250 ul in 6 ml	25700000	T2 (N80)	4500000000	150	26.2646	30 min	2x 50 ul of 10 ul in 1 ml	Infection plate has clearly fewer (10X or more? But still enough) cells than UNINF plate. Abortive? Defence system overwhelmed? ECOR21-T2 Solid phase clearing score is 1 so def something interesting…
	O00									25700000	T4 (N74)	9200000000	100	35.7977	30 min	2x 50 ul of 10 ul in 1 ml
	O01									25700000	P1 (N79)	23000000000	40	35.7977	60 min	2x 40 ul of 10 ul in 1 ml	The cells had visibly clumped in both infected and uninfected tubes, but the clumps broke easily upon vortexing
	O06	M32.1	2 ul in 2 ml	0.16	15 min	0.19	110 min (next time far less!!!)	1-1.2	250 ul in 4 ml	8700000	T6 (N76)	8700000000	100	100	30 min	2x 50 ul of 10 ul in 1 ml	Wonky (non-monotonic) growth dynamics in this strain? Don't grow for as long next time and make up for it in dilution.
	O07									8700000	P1 (N79)	23000000000	40	105.747	60 min	2x 40 ul of 10 ul in 1 ml	Wonky (non-monotonic) growth dynamics in this strain? Don't grow for as long next time and make up for it in dilution.
2021-06-30	O08	M33.1	2.5 ul in 2 ml	0.13	15 min	0.18	90 min	1.34	200 ul in 4 ml	27700000	T4 (N74)	9200000000	100	33.213	30 min	2x 50 ul of 10 ul in 1 ml
	O09									27700000	P1 (N79)	23000000000	40	33.213	60 min	2x 40 ul of 10 ul in 1 ml
	O10	M34.1	2.5 ul in 2 ml	0.13	15 min	0.18	100 min	1.27	300 ul in 6 ml	26700000	T4 (N74)	9200000000	100	34.4569	30 min	2x 50 ul of 10 ul in 1 ml
	O11									26700000	T6 (N76)	8700000000	100	32.5843	30 min	2x 50 ul of 10 ul in 1 ml
	O12									26700000	P1 (N79)	23000000000	40	34.4569	60 min	2x 40 ul of 10 ul in 1 ml
	O15	M36.1	2.5 ul in 2 ml	0.13	15 min	0.14	140 min	1.48	250 ul in 6 ml	26800000	T4 (N74)	9200000000	100	34.3284	30 min	2x 50 ul of 10 ul in 1 ml
	O16									26800000	T6 (N76)	8700000000	100	32.4627	30 min	2x 100 ul of 10 ul in 1 ml	Almost everything still dies -- plate 100X and see? ECOR59-T6 solid phase clearing score is 1
	O17									26800000	P1 (N79)	23000000000	40	34.3284	60 min	2x 40 ul of 10 ul in 1 ml
2021-07-01	O28	M19.1	3 ul in 2 ml	0.18	15 min	0.2	90 min	1.4	100 ul in 2 ml	11300000	T3 (N73 10X LOW)	5500000000	15	7.30088	30 min	2x 200 ul UNDILUTED	Repeated, plating 400X more cells than on 6/24/21. Everything is still dead. ABORT
	N82	M20.1	1.5 ul in 2 ml	0.15	15 min	0.19	90 min	1.35	100 ul in 2 ml	4500000	T4 (N74)	9200000000	100	204.444	30 min	2x 50 ul of 10 ul in 1 ml	Repeated, as on 6/22/21. There is some very annoying variability from plate to plate (this time, both the uninfected plates, and one infected plate had too few colonies, while the last infected plate had enough). Maybe Gm conc? Also can't trust cell count
	N91	M25.1	2 ul in 2 ml	0.15	15 min	0.16	90 min	1.7	70 ul in 2 ml	12900000	T5 (N75)	55000000000	20	85.2713	30 min	2x 200 ul UNDILUTED	Repeated, plating 400X more cells than on 6/29/21
	O03	M31.1	2.5 ul in 2 ml	0.15	15 min	0.17	90 min	1.5	80 ul in 2 ml	10800000	T4 (N74)	9200000000	100	85.1852	30 min	2x 50 ul of 10 ul in 1 ml	Repeated, as on 6/23/21
	O16	M36.1	2.5 ul in 2 ml	0.18	15 min	0.19	130 min	1.45	80 ul in 2 ml	21700000	T6 (N76)	8700000000	100	40.0922	30 min	2x 100 ul UNDILUTED	Repeated, plating 100X more cells than on 6/30/21

### Sheet: Experimetal log 2
Date	Rxn ID	Host library	Volume used for initial inoculation	Initial OD	Recovery time	Induction OD	Induction time	Infection OD	Dilution for infection	Cell Count at time of Infection	Phage	Phage titre	Phage volume (ul) in 1 ml culture dilution	MOI (time of infection)	Infection time	Vol plated	Notes
2021-07-15	O29	M19.2	3 ul in 2 ml	0.19	15 min	0.2	105 min	1.33	200 ul in 4 ml	4400000	Lambda (N78)	40000000000	25	227.273	60 min	2x 40 ul of 10 ul in 1 ml	Can't trust count -- colonies were splotchy?? If this doesn'twork, replace with the pilot experiment
	O41	M26.2	2 ul in 2 ml	0.15	15 min	0.18	105 min	1.53	180 ul in 4 ml	29300000	T2 (N80)	4500000000	150	23.0375	30 min	2x 50 ul of 10 ul in 1 ml
	O42									29300000	T6 (N76)	8700000000	100	29.6928	30 min	2x 50 ul of 10 ul in 1 ml
	O43	M27.2	1.5 ul in 2 ml	0.16	15 min	0.2	90 min	1.56	200 ul in 4 ml	25200000	T6 (N76)	8700000000	100	34.5238	30 min	2x 50 ul of 10 ul in 1 ml
	O44									25200000	P1 (N79)	23000000000	40	36.5079	60 min	2x 40 ul of 10 ul in 1 ml
	O61	M35.2	2 ul in 2 ml	0.15	15 min	0.19	90 min	1.39	200 ul in 4 ml	22900000	T4 (N74)	9200000000	100	40.1747	30 min	2x 50 ul of 10 ul in 1 ml
	O62									22900000	P1 (N79)	23000000000	40	40.1747	60 min	2x 40 ul of 10 ul in 1 ml
2021-07-18	O76	M20.1	1.5 ul in 2 ml	0.22	15 min	0.25	85 min	1.29	100 ul in 2 ml	2000000	T4 (N74)	9200000000	100	460	30 min	2x 50 ul of 10 ul in 1 ml	Infection plate has clearly fewer (10X or more? But still enough) cells than UNINF plate. C990 does weird inconsistent stuff, even on half-gent. This is probably not reliable and has to be ditched, but sequence anyway to see what's going on… also can't trust cell count.
	O30	M20.2	1.5 ul in 2 ml	0.2	15 min	0.23	85 min	1.29	100 ul in 2 ml	2200000	T4 (N74)	9200000000	100	418.182	30 min	2x 50 ul of 10 ul in 1 ml	Not enough cells in the infected and the uninfected fractions, 10-100X lower than expected. Why??
	O66	M37.2	3 ul in 2 ml	0.18	15 min	0.18	95 min	1.35	650 ul in 13 ml	22600000	T2 (N80)	4500000000	150	29.8673	30 min	2x 50 ul of 10 ul in 1 ml
	O67									22600000	T3 (N73)	5500000000	150	36.5044	30 min	2x 50 ul of 10 ul in 1 ml
	O68									22600000	T4 (N74)	9200000000	100	40.708	30 min	2x 50 ul of 10 ul in 1 ml
	O69									22600000	T5 (N75)	55000000000	20	48.6726	30 min	2x 50 ul of 10 ul in 1 ml
	O70									22600000	T6 (N76)	8700000000	100	38.4956	30 min	2x 50 ul of 10 ul in 1 ml
	O71									22600000	T7 (N77)	53000000000	20	46.9027	30 min	2x 50 ul of 10 ul in 1 ml
	O72									22600000	P1 (N79)	23000000000	40	40.708	60 min	2x 50 ul of 10 ul in 1 ml
2021-07-19	O31	M21.2	1.5 ul in 2 ml	0.12	15 min	0.13	90 min	1.24	100 ul in 2 ml	16600000	P1 (N79)	23000000000	40	55.4217	60 min	2x 40 ul of 10 ul in 1 ml
	O50	M31.2	2.5 ul in 2 ml	0.15	15 min	0.15	90 min	1.24	400 ul in 8 ml	5900000	T2 (N80)	4500000000	150	114.407	30 min	2x 50 ul of 10 ul in 1 ml	Not enough cells in the infected and the uninfected fractions, 10X lower than expected. Why??
	O51									5900000	T4 (N74)	9200000000	100	155.932	30 min	2x 50 ul of 10 ul in 1 ml	Not enough cells in the infected and the uninfected fractions, 10X lower than expected. Why??
	O52									5900000	T6 (N76)	8700000000	100	147.458	30 min	2x 50 ul of 10 ul in 1 ml	Not enough cells in the infected and the uninfected fractions, 10X lower than expected. Why??
	O53									5900000	P1 (N79)	23000000000	40	155.932	60 min	2x 40 ul of 10 ul in 1 ml	Not enough cells in the infected and the uninfected fractions, 10X lower than expected. Why??
	O73	M38.2	1.5 ul in 2 ml	0.13	15 min	0.17	90 min	1.31	300 ul in 6 ml	15700000	T4 (N74)	9200000000	100	58.5987	30 min	2x 50 ul of 10 ul in 1 ml
	O74									15700000	P1 (N79)	23000000000	40	58.5987	60 min	2x 40 ul of 10 ul in 1 ml
	O75									15700000	T6K (F99)	16000000000	100	101.911	30 min	2x 50 ul of 10 ul in 1 ml
2021-07-20	O32	M22.2	2 ul in 2 ml	0.13	15 min	0.15	90 min	1.29	300 ul in 6 ml	11400000	T2 (N80)	4500000000	150	59.2105	30 min	2x 50 ul of 10 ul in 1 ml
	O33									11400000	T6 (N76)	8700000000	100	76.3158	30 min	2x 50 ul of 10 ul in 1 ml
	O34									11400000	P1 (N79)	23000000000	40	80.7018	60 min	2x 100 ul of 50 ul in 1 ml	Plated 12.5X the usual volume to make sure there are enough colonies
	O35	M24.2	2 ul in 2 ml	0.13	15 min	0.16	90 min	1.17+	300 ul in 6 ml	11100000	T2 (N80)	4500000000	150	60.8108	30 min	2x 50 ul of 10 ul in 1 ml
	O36									11100000	T4 (N74)	9200000000	100	82.8829	30 min	2x 50 ul of 10 ul in 1 ml
	O37									11100000	T6 (N76)	8700000000	100	78.3784	30 min	2x 50 ul of 10 ul in 1 ml
	O45	M28.2	1.5 ul in 2 ml	0.14	15 min	0.17	90 min	1.37	200 ul in 4 ml	13800000	T6 (N76)	8700000000	100	63.0435	30 min	2x 50 ul of 10 ul in 1 ml
	O46									13800000	P1 (N79)	23000000000	40	66.6667	60 min	2x 40 ul of 10 ul in 1 ml
2021-07-21	O39	M25.2	2 ul in 2 ml	0.18	15 min	0.21	90 min	1.49	70 ul in 2 ml	17300000	T5 (N75)	55000000000	20	63.5838	30 min	2x 200 ul UNDILUTED	Plated 400X the usual volume to make sure there are enough colonies
	O56	M33.2	2.5 ul in 2 ml	0.18	15 min	0.23	90 min	1.45	200 ul in 4 ml	15900000	T4 (N74)	9200000000	100	57.8616	30 min	2x 50 ul of 10 ul in 1 ml
	O57									15900000	P1 (N79)	23000000000	40	57.8616	60 min	2x 40 ul of 10 ul in 1 ml
	O58	M34.2	2.5 ul in 2 ml	0.18	15 min	0.21	95 min	1.3	300 ul in 6 ml	18900000	T4 (N74)	9200000000	100	48.6772	30 min	2x 50 ul of 10 ul in 1 ml
	O59									18900000	T6 (N76)	8700000000	100	46.0317	30 min	2x 50 ul of 10 ul in 1 ml
	O60									18900000	P1 (N79)	23000000000	40	48.6772	60 min	2x 40 ul of 10 ul in 1 ml
	O63	M36.2	2.5 ul in 2 ml	0.14	15 min	0.17	110 min	1.41	250 ul in 6 ml	27800000	T4 (N74)	9200000000	100	33.0935	30 min	2x 50 ul of 10 ul in 1 ml
	O64									27800000	T6 (N76)	8700000000	100	31.295	30 min	2x 150 ul UNDILUTED	Plated 300X the usual volume to make sure there are enough colonies
	O65									27800000	P1 (N79)	23000000000	40	33.0935	60 min	2x 40 ul of 10 ul in 1 ml
2021-07-26	O47	M30.2	2 ul in 2 ml	0.13	15 min	0.16	100 min	1.33	300 ul in 6 ml	14500000	T2 (N80)	4500000000	150	46.5517	30 min	2x 100 ul of 50 ul in 1 ml	Plated 10X the usual volume to make sure there are enough colonies
	O48									14500000	T4 (N74)	9200000000	100	63.4483	30 min	2x 50 ul of 10 ul in 1 ml
	O49									14500000	P1 (P24)	23000000000	40	63.4483	60 min	2x 40 ul of 10 ul in 1 ml
	O50	M31.2	2.5 ul in 2 ml	0.13	15 min	0.15	100 min	1.43	420 ul in 8 ml	10000000	T2 (N80)	4500000000	150	67.5	30 min	2x 50 ul of 20 ul in 1 ml
	O51									10000000	T4 (N74)	9200000000	100	92	30 min	2x 50 ul of 20 ul in 1 ml	Splotchy colonies! Cells may not have had enough time to finish infection. Be careful! See if that nice hit in O03 replicates well here...
	O52									10000000	T6 (N76)	8700000000	100	87	30 min	2x 50 ul of 20 ul in 1 ml
	O53									10000000	P1 (P24)	23000000000	40	92	60 min	2x 40 ul of 20 ul in 1 ml
	O54	M32.2	2.5 ul in 2 ml	0.15	15 min	0.16	90 min	1.2	250 ul in 4 ml	20700000	T6 (N76)	8700000000	100	42.029	30 min	2x 50 ul of 10 ul in 1 ml	Infection plate has clearly fewer (10X or more? But still enough) cells than UNINF plate. Abortive? Defence system overwhelmed? ECOR24-T6 Solid phase clearing score is x/1 so def something interesting…
	O55									20700000	P1 (P24)	23000000000	40	44.4444	60 min	2x 40 ul of 10 ul in 1 ml

### Sheet: Experimental log 3
Date	Rxn ID	Host library	Volume used for initial inoculation	Initial OD	Recovery time	Induction OD	Induction time	Infection OD	Dilution for infection	Cell Count at time of Infection	Phage	Phage titre	Phage volume (ul) in 1 ml culture dilution	MOI (time of infection)	Infection time	Vol plated	Notes
2021-07-27	O78	M20.3	1.5 ul in 2 ml	0.17	15 min	0.2	75 min	1	200 ul in 2 ml	5400000	T4 (N74)	9200000000	60	102.222	30 min	2x 50 ul of 50 ul in 1 ml	Plated 5X the usual volume in INF and UNINF to make sure there are enough colonies. Cell counts look low so at least everything is consistent…
	P14	M37.3	3 ul in 2 ml	0.18	15 min	0.19	90 min	1.22	700 ul in 14 ml	16500000	T2 (N80)	4500000000	150	40.9091	30 min	2x 50 ul of 10 ul in 1 ml
	P15									16500000	T3 (N73)	5500000000	150	50	30 min	2x 50 ul of 10 ul in 1 ml
	P16									16500000	T4 (N74)	9200000000	100	55.7576	30 min	2x 50 ul of 10 ul in 1 ml
	P17									16500000	T5 (N75)	55000000000	20	66.6667	30 min	2x 50 ul of 10 ul in 1 ml
	P18									16500000	T6 (N76)	8700000000	100	52.7273	30 min	2x 50 ul of 10 ul in 1 ml
	P19									16500000	T7 (N77)	53000000000	20	64.2424	30 min	2x 50 ul of 10 ul in 1 ml
	P20									16500000	P1 (P24)	23000000000	40	55.7576	60 min	2x 50 ul of 10 ul in 1 ml
2021-07-28	O77	M19.3	3 ul in 2 ml	0.15	15 min	0.17	100 min	1.23	100 ul in 2 ml	5000000	Lambda (N78)	40000000000	25	200	60 min	2x 40 ul of 10 ul in 1 ml	Not enough cells in both INF and UNINF, some were splotchy. Repeat.
	O89	M26.3	2 ul in 2 ml	0.2	15 min	0.24	85 min	1.28	200 ul in 4 ml	24300000	T2 (N80)	4500000000	150	27.7778	30 min	2x 50 ul of 10 ul in 1 ml
	O90									24300000	T6 (N76)	8700000000	100	35.8025	30 min	2x 50 ul of 10 ul in 1 ml
	O91	M27.3	1.5 ul in 2 ml	0.12	15 min	0.14	95 min	1.34	200 ul in 4 ml	13800000	T6 (N76)	8700000000	100	63.0435	30 min	2x 50 ul of 10 ul in 1 ml
	O92									13800000	P1 (P24)	23000000000	40	66.6667	60 min	2x 40 ul of 10 ul in 1 ml
	P09	M35.3	2 ul in 2 ml	0.12	15 min	0.14	100 min	1.31	200 ul in 4 ml	15200000	T4 (N74)	9200000000	100	60.5263	30 min	2x 50 ul of 10 ul in 1 ml
	P10									15200000	P1 (P24)	23000000000	40	60.5263	60 min	2x 40 ul of 10 ul in 1 ml
2021-07-29	O79	M21.3	1.75 ul in 2ml	0.13	15 min	0.14	90 min	1.28	100 ul in 2 ml	20900000	P1 (P24)	23000000000	40	44.0191	60 min	2x 40 ul of 10 ul in 1 ml
	O98	M31.3	2.5 ul in 2 ml	0.15	15 min	0.18	85 min	1.24	480 ul in 8 ml	24300000	T2 (N80)	4500000000	150	27.7778	30 min	2x 50 ul of 20 ul in 1 ml
	O99									24300000	T4 (N74)	9200000000	100	37.8601	30 min	2x 50 ul of 20 ul in 1 ml	Splotchy colonies and not enough cells in the INF fraction. Repeat.
	P00									24300000	T6 (N76)	8700000000	100	35.8025	30 min	2x 50 ul of 20 ul in 1 ml
	P01									24300000	P1 (P24)	23000000000	40	37.8601	60 min	2x 40 ul of 20 ul in 1 ml
	P21	M38.3	1.5 ul in 2 ml	0.11	15 min	0.15	90 min	1.27	300 ul in 6 ml	20400000	T4 (N74)	9200000000	100	45.098	30 min	2x 50 ul of 10 ul in 1 ml
	P22									20400000	P1 (P24)	23000000000	40	45.098	60 min	2x 40 ul of 10 ul in 1 ml
	P23									20400000	T6K (F99)	16000000000	100	78.4314	30 min	2x 50 ul of 10 ul in 1 ml
2021-08-01	O80	M22.3	2.5 ul in 2 ml	0.15	15 min	0.17	90 min	1.39	300 ul in 6 ml	20000000	T2 (N80)	4500000000	150	33.75	30 min	2x 50 ul of 10 ul in 1 ml
	O81									20000000	T6 (N76)	8700000000	100	43.5	30 min	2x 50 ul of 10 ul in 1 ml
	O82									20000000	P1 (P24)	23000000000	40	46	60 min	2x 100 ul of 50 ul in 1 ml	Plated 12.5X the usual volume in INF to make sure there are enough colonies
	O83	M24.3	3 ul in 2 ml	0.18	15 min	0.2	90 min	1.4	300 ul in 6 ml	19700000	T2 (N80)	4500000000	150	34.264	30 min	2x 50 ul of 10 ul in 1 ml
	O84									19700000	T4 (N74)	9200000000	100	46.7005	30 min	2x 50 ul of 10 ul in 1 ml
	O85									19700000	T6 (N76)	8700000000	100	44.1624	30 min	2x 50 ul of 10 ul in 1 ml
	O93	M28.3	2.5 ul in 2 ml	0.17	15 min	0.19	90 min	1.32	200 ul in 4 ml	20100000	T6 (N76)	8700000000	100	43.2836	30 min	2x 50 ul of 10 ul in 1 ml
	O94									20100000	P1 (P24)	23000000000	40	45.7711	60 min	2x 40 ul of 10 ul in 1 ml
2021-08-02	O87	M25.3	2 ul in 2 ml	0.12	20 min	0.15	90 min	1.27	100 ul in 2 ml	15500000	T5 (N75)	55000000000	20	70.9677	30 min	2x 200 ul UNDILUTED	Plated 400X the usual volume in INF to make sure there are enough colonies
	P04	M33.3	2.5 ul in 2 ml	0.11	20 min	0.16	100 min	1.28	200 ul in 4 ml	21900000	T4 (N74)	9200000000	100	42.0091	30 min	2x 50 ul of 10 ul in 1 ml
	P05									21900000	P1 (P24)	23000000000	40	42.0091	60 min	2x 40 ul of 10 ul in 1 ml
	P06	M34.3	2.5 ul in 2 ml	0.11	20 min	0.14	100 min	1.25	300 ul in 6 ml	19600000	T4 (N74)	9200000000	100	46.9388	30 min	2x 50 ul of 10 ul in 1 ml
	P07									19600000	T6 (N76)	8700000000	100	44.3878	30 min	2x 50 ul of 10 ul in 1 ml
	P08									19600000	P1 (P24)	23000000000	40	46.9388	60 min	2x 40 ul of 10 ul in 1 ml
	P11	M36.3	2.5 ul in 2 ml	0.17	20 min	0.2	90 min	1.36	300 ul in 6 ml	34500000	T4 (N74)	9200000000	100	26.6667	30 min	2x 50 ul of 10 ul in 1 ml
	P12									34500000	T6 (N76)	8700000000	100	25.2174	30 min	2x 150 ul UNDILUTED	Plated 300X the usual volume in INF to make sure there are enough colonies
	P13									34500000	P1 (P24)	23000000000	40	26.6667	60 min	2x 40 ul of 10 ul in 1 ml
2021-08-03	O95	M30.3	2 ul in 2 ml	0.16	15 min	0.22	80 min	1.3	300 ul in 6 ml	24500000	T2 (N80)	4500000000	150	27.551	30 min	2x 100 ul of 50 ul in 1 ml	Plated 10X the usual volume in INF to make sure there are enough colonies
	O96									24500000	T4 (N74)	9200000000	100	37.551	30 min	2x 50 ul of 10 ul in 1 ml
	O97									24500000	P1 (P24)	23000000000	40	37.551	60 min	2x 40 ul of 10 ul in 1 ml
	P02	M32.3	2.5 ul in 2 ml	0.16	15 min	0.16	90 min	1.28	200 ul in 4 ml	29100000	T6 (N76)	8700000000	100	29.8969	30 min	2x 100 ul of 50 ul in 1 ml	Plated 10X the usual volume in INF to make sure there are enough colonies
	P03									29100000	P1 (P24)	23000000000	40	31.6151	60 min	2x 40 ul of 10 ul in 1 ml
	O77	M19.3	3 ul in 2 ml	0.13	15 min	0.13	110 min	1.24	200 ul in 2 ml	25500000	Lambda (N78)	40000000000	25	39.2157	60 min	2x 40 ul of 50 ul in 1 ml	Plated 5X the usual volume in INF and UNINF to make sure there are enough colonies.
	O86	M20.1	1.5 ul in 2 ml	0.22	15 min		85 min	1.3	200 ul in 2 ml	24000000	T4 (N74)	9200000000	100	38.3333	30 min	2x 50 ul of 50 ul in 1 ml	Plated 5X the usual volume in INF and UNINF to make sure there are enough colonies.
	O88	M20.2	1.5 ul in 2 ml	0.17	15 min		85 min	1.22	200 ul in 2 ml		T4 (N74)	9200000000	100	#DIV/0!	30 min	2x 50 ul of 50 ul in 1 ml	Plated 5X the usual volume in INF and UNINF to make sure there are enough colonies.
	O99	M31.3	2.5 ul in 2 ml	0.17	15 min		85 min	1.36	100 ul in 2 ml	20600000	T4 (N74)	9200000000	100	44.6602	30 min	2x 100 ul of 50 ul in 1 ml	Plated 10X the usual volume in INF to make sure there are enough colonies.
