## Supplementary File 5 for "Activation of programmed cell death and counter-defense functions of phage accessory genes"

### Sheet: PCD suppressor screens
Host	Trigger AG product	Tn5 insertions in suppressor gene
MG1655	orf145	(very-poor hits) CDS:::DNA-binding transcriptional dual regulator H-NS__pos:NC_000913.3:1292508-1292922
		(very-poor hits) CDS:::translation elongation factor Tu 1__pos:NC_000913.3:3470144-3471329
ECOR61	orf24	DS:::hypothetical protein__pos:QOYT01000045.1:8940-9132
		CDS:::hypothetical protein__pos:QOYT01000045.1:9131-9317
		CDS:::host cell division inhibitor Icd-like protein__pos:QOYT01000045.1:9309-9675
ECOR59	orf184	CDS:::protein beta__pos:QOZF01000015.1:168258-169326
		CDS:::protein gop__pos:QOZF01000015.1:169328-169730
ECOR55	orf1 (Ocr)	CDS:::hypothetical protein__pos:QOYO01000009.1:3184-3370
	orf7 (Aop1)	CDS:::hypothetical protein__pos:QOYO01000009.1:3184-3370
	orf169 (ArdA)	CDS:::hypothetical protein__pos:QOYO01000009.1:3184-3370
ECOR22	orf1 (Ocr)	CDS:::site-specific DNA-methyltransferase__pos:QOXH01000005.1:288903-292008
		CDS:::type III restriction endonuclease subunit R__pos:QOXH01000005.1:292010-295391
ECOR15	orf116 (Abc1)	CDS:::DUF4102 domain-containing protein__pos:QOXA01000015.1:76176-77343
		CDS:::AlpA family transcriptional regulator__pos:QOXA01000015.1:81610-81877
		CDS:::host cell division inhibitor Icd-like protein__pos:QOXA01000015.1:81873-82425
		CDS:::hypothetical protein__pos:QOXA01000015.1:82645-82966
		CDS:::DNA primase__pos:QOXA01000015.1:82980-85314
Suppressor screens with ECOR22+orf98 and ECOR66+orf1, ECOR66+orf7, ECOR66+orf169 yielded no surviving colonies
