## Supplementary File 6 for "Activation of programmed cell death and counter-defense functions of phage accessory genes": ronA distribution.xlsx

### Sheet: Sheet1
genome with ronA	Type I RM present?	integrase upstream?	genome's RM systems	only type I RM	ronA description
CP010145	0	0	RM_Type_II		Escherichia_coli_strain_D5_at_3907004..3907190_desc:hypothetical-protein
CP028381	0	0	RM_Type_II,RM_Type_II,RM_Type_IV		Escherichia_coli_strain_RM10466_chromosome_at_4920076..4920262_desc:hypothetical-protein
CP031898	0	0	RM_Type_II,RM_Type_IV		Escherichia_coli_O113:H21_strain_FWSEC0010_chromosome_at_4298740..4298926_desc:hypothetical-protein
CP038859	0	0			Escherichia_coli_strain_357900_chromosome_at_2880667..2880853_desc:hypothetical-protein
CP043478	0	0	RM_Type_II		Escherichia_coli_strain_ST130_chromosome_at_554053..554239_desc:hypothetical-protein
CP044314	0	0	RM_Type_II,RM_Type_IV		Escherichia_coli_strain_RM9245_chromosome_at_2532038..2532224_desc:hypothetical-protein
CP045209	0	0	RM_Type_IV,RM_Type_IV		Escherichia_coli_strain_4_chromosome_at_609463..609649_desc:hypothetical-protein
CP049979	0	0			Escherichia_coli_strain_IBS28_chromosome_at_1450072..1450258_desc:hypothetical-protein
CP053234	0	0			Escherichia_coli_strain_SCU-106_chromosome_at_1947483..1947669_desc:hypothetical-protein
CP053281	0	0			Escherichia_coli_strain_SCU-308_chromosome_at_4291074..4291260_desc:hypothetical-protein
CP057273	0	0			Escherichia_coli_strain_RHB31-C02_chromosome_at_4219056..4219242_desc:hypothetical-protein
CP057577	0	0	RM_Type_IV		Escherichia_coli_strain_RHB22-C09_chromosome_at_2555418..2555604_desc:hypothetical-protein
CP070399	0	0			Escherichia_coli_strain_CFSAN083828_chromosome_at_4401623..4401809_desc:hypothetical-protein
CP076264	0	0	RM_Type_II		Escherichia_coli_strain_NADC1036_chromosome_at_4767299..4767485_desc:hypothetical-protein
CP080172	0	0	RM_Type_IIG		Escherichia_coli_strain_PK8566_chromosome_at_465470..465656_desc:hypothetical-protein
CP083478	0	0	RM_Type_II		Escherichia_coli_strain_elppa10_chromosome_at_394401..394587_desc:hypothetical-protein
CP088890	0	0			Escherichia_coli_strain_E16EC0792_chromosome_at_4048175..4048361_desc:hypothetical-protein
CP098195	0	0			Escherichia_coli_strain_Z0117EC0098_chromosome_at_4393543..4393729_desc:hypothetical-protein
CP101981	0	0	RM_Type_II,RM_Type_IIG		Escherichia_coli_strain_STEC1113_chromosome_at_4308758..4308944_desc:hypothetical-protein
OW968011	0	0			Escherichia_coli_isolate_58_genome_assembly_at_3589599..3589785_desc:hypothetical-protein
CP019271	1	0	RM_Type_I	RM_Type_I	Escherichia_coli_strain_13P460A_chromosome_at_1199411..1199597_desc:hypothetical-protein
CP057621	1	0	RM_Type_I,RM_Type_I,RM_Type_II	RM_Type_I,RM_Type_I	Escherichia_coli_strain_RHB20-C18_chromosome_at_2551795..2551981_desc:hypothetical-protein
CP057696	1	0	RM_Type_I	RM_Type_I	Escherichia_coli_strain_RHB17-C09_chromosome_at_4207893..4208079_desc:hypothetical-protein
CP073984	1	0	RM_Type_I	RM_Type_I	Escherichia_coli_strain_MB15_chromosome_at_4142925..4143111_desc:hypothetical-protein
CP086391	1	0	RM_Type_I	RM_Type_I	Escherichia_coli_strain_1585m1_chromosome_at_3807459..3807645_desc:hypothetical-protein
LR134222	1	0	RM_Type_I	RM_Type_I	Escherichia_coli_strain_NCTC11129_genome_assembly_at_4120988..4121174_desc:Uncharacterised-protein
CP042505	0	1	RM_Type_IIG,RM_Type_IIG,RM_Type_IV		Leclercia_adecarboxylata_strain_E1_chromosome_at_492161..492350_desc:hypothetical-protein
CP055593	0	1			Klebsiella_pneumoniae_strain_RHBSTW-00001_chromosome_at_4600437..4600626_desc:hypothetical-protein
CP067065	0	1	RM_Type_IV		Enterobacter_hormaechei_subsp._xiangfangensis_strain_OSUCZKPC4-74_chromosome_at_594171..594360_desc:hypothetical-protein
CP004027	1	1	RM_Type_I,RM_Type_III	RM_Type_I	Salmonella_enterica_subsp._enterica_serovar_Javiana_str._CFSAN001992_at_2329838..2330027_desc:hypothetical-protein
CP005991	1	1	RM_Type_I,RM_Type_I	RM_Type_I,RM_Type_I	Enterobacter_sp._R4-368_at_3617386..3617575_desc:hypothetical-protein
CP012165	1	1	RM_Type_I,RM_Type_I,RM_Type_IV	RM_Type_I,RM_Type_I	Enterobacter_hormaechei_subsp._xiangfangensis_strain_34978_chromosome_at_685022..685211_desc:hypothetical-protein
CP017975	1	1	RM_Type_I,RM_Type_I,RM_Type_III,RM_Type_IV	RM_Type_I,RM_Type_I	Salmonella_enterica_subsp._enterica_serovar_Montevideo_str._CDC_08-1942_chromosome_at_3996522..3996711_desc:hypothetical-protein
CP017978	1	1	RM_Type_I,RM_Type_I,RM_Type_III,RM_Type_IV	RM_Type_I,RM_Type_I	Salmonella_enterica_subsp._enterica_serovar_Montevideo_str._CDC_2013K-0218_chromosome_at_4043472..4043661_desc:hypothetical-protein
CP018814	1	1	RM_Type_I,RM_Type_I,RM_Type_IV	RM_Type_I,RM_Type_I	Enterobacter_cloacae_complex_sp._AR_0002_chromosome_at_2968281..2968470_desc:hypothetical-protein
CP019411	1	1	RM_Type_I,RM_Type_III	RM_Type_I	Salmonella_enterica_subsp._enterica_serovar_Johannesburg_str._ST203_chromosome_at_4537034..4537223_desc:hypothetical-protein
CP020820	1	1	RM_Type_I	RM_Type_I	Pantoea_vagans_strain_FBS135_chromosome_at_3510871..3511060_desc:hypothetical-protein
CP020841	1	1	RM_Type_I,RM_Type_IV	RM_Type_I	Klebsiella_pneumoniae_strain_KPN1482_chromosome_at_3792687..3792876_desc:hypothetical-protein
CP021776	1	1	RM_Type_I,RM_Type_I,RM_Type_IV	RM_Type_I,RM_Type_I	Enterobacter_cloacae_complex_sp._strain_AR_0053_chromosome_at_4063497..4063686_desc:hypothetical-protein
CP021902	1	1	RM_Type_I,RM_Type_I,RM_Type_II,RM_Type_IV	RM_Type_I,RM_Type_I	Enterobacter_cloacae_complex_sp._strain_AR_0136_chromosome_at_3827394..3827583_desc:hypothetical-protein
CP021960	1	1	RM_Type_I,RM_Type_IV	RM_Type_I	Klebsiella_pneumoniae_strain_AR_0139_at_2138072..2138261_desc:hypothetical-protein
CP023430	1	1	RM_Type_I,RM_Type_I,RM_Type_II,RM_Type_IV	RM_Type_I,RM_Type_I	Enterobacter_hormaechei_subsp._xiangfangensis_strain_UM_CRE-14_chromosome_at_610338..610527_desc:hypothetical-protein
CP024908	1	1	RM_Type_I,RM_Type_IV	RM_Type_I	Enterobacter_hormaechei_subsp._xiangfangensis_strain_OSUKPC4_L_chromosome_at_4103146..4103335_desc:hypothetical-protein
CP026159	1	1	RM_Type_I,RM_Type_IV	RM_Type_I	Klebsiella_pneumoniae_strain_F89-1_chromosome_at_4661386..4661575_desc:hypothetical-protein
CP027612	1	1	RM_Type_I,RM_Type_IV	RM_Type_I	Klebsiella_pneumoniae_subsp._ozaenae_strain_AR_0096_chromosome_at_2789614..2789803_desc:hypothetical-protein
CP029246	1	1	RM_Type_I,RM_Type_IV	RM_Type_I	Enterobacter_hormaechei_subsp._xiangfangensis_strain_OSUVMCKPC4-2_chromosome_at_4102194..4102383_desc:hypothetical-protein
CP030076	1	1	RM_Type_I,RM_Type_I,RM_Type_IV,RM_Type_IV	RM_Type_I,RM_Type_I	Enterobacter_hormaechei_strain_20710_chromosome_at_1343000..1343189_desc:hypothetical-protein
CP032200	1	1	RM_Type_I,RM_Type_IV	RM_Type_I	Klebsiella_pneumoniae_strain_AR_0097_chromosome_at_1247319..1247508_desc:hypothetical-protein
CP036310	1	1	RM_Type_I,RM_Type_IV	RM_Type_I	Enterobacter_hormaechei_strain_WCHEH090011_chromosome_at_3997372..3997561_desc:hypothetical-protein
CP039377	1	1	RM_Type_I,RM_Type_I	RM_Type_I,RM_Type_I	Morganella_morganii_strain_Jiangxi_chromosome_at_392766..392955_desc:hypothetical-protein
CP040428	1	1	RM_Type_I,RM_Type_II	RM_Type_I	Jejubacter_calystegiae_strain_KSNA2_chromosome_at_1827548..1827737_desc:hypothetical-protein
CP043382	1	1	RM_Type_I,RM_Type_II,RM_Type_IV	RM_Type_I	Enterobacter_hormaechei_subsp._xiangfangensis_strain_WCHEX045001_chromosome_at_1786157..1786346_desc:hypothetical-protein
CP045665	1	1	RM_Type_I,RM_Type_I,RM_Type_I	RM_Type_I,RM_Type_I,RM_Type_I	Enterobacteriaceae_bacterium_Kacie_13_chromosome_at_603418..603607_desc:hypothetical-protein
CP049308	1	1	RM_Type_I,RM_Type_III	RM_Type_I	Salmonella_enterica_subsp._enterica_serovar_Johannesburg_strain_CVM_N58011_chromosome_at_4062279..4062468_desc:hypothetical-protein
CP056191	1	1	RM_Type_I	RM_Type_I	Klebsiella_pneumoniae_strain_RHBSTW-00995_chromosome_at_4576543..4576732_desc:hypothetical-protein
CP060744	1	1	RM_Type_I,RM_Type_IV	RM_Type_I	Klebsiella_pneumoniae_strain_KP120_chromosome_at_613907..614096_desc:hypothetical-protein
CP063843	1	1	RM_Type_I,RM_Type_I,RM_Type_II	RM_Type_I,RM_Type_I	Morganella_morganii_strain_SMM01_chromosome_at_3543224..3543413_desc:hypothetical-protein
CP064828	1	1	RM_Type_I,RM_Type_I,RM_Type_II	RM_Type_I,RM_Type_I	Morganella_morganii_subsp._morganii_strain_ZJC25_chromosome_at_406897..407086_desc:hypothetical-protein
CP066553	1	1	RM_Type_I,RM_Type_IV	RM_Type_I	Enterobacter_hormaechei_subsp._xiangfangensis_strain_OSUCZKPC4-140_chromosome_at_3489918..3490107_desc:hypothetical-protein
CP067107	1	1	RM_Type_I,RM_Type_IV	RM_Type_I	Enterobacter_hormaechei_subsp._xiangfangensis_strain_OSUCZKPC4-10_chromosome_at_3501796..3501985_desc:hypothetical-protein
CP067500	1	1	RM_Type_I,RM_Type_IV	RM_Type_I	Klebsiella_pneumoniae_strain_ARLG-8050_chromosome_at_4859558..4859747_desc:hypothetical-protein
CP069157	1	1	RM_Type_I,RM_Type_I	RM_Type_I,RM_Type_I	Morganella_morganii_strain_DSM_30164_chromosome_at_327232..327421_desc:hypothetical-protein
CP069518	1	1	RM_Type_I,RM_Type_I,RM_Type_III,RM_Type_IV	RM_Type_I,RM_Type_I	Salmonella_enterica_strain_FDAARGOS_1271_chromosome_at_1872174..1872363_desc:hypothetical-protein
CP070172	1	1	RM_Type_I	RM_Type_I	Klebsiella_pneumoniae_strain_FDAARGOS_1315_chromosome_at_1453330..1453519_desc:hypothetical-protein
CP074244	1	1	RM_Type_I,RM_Type_I,RM_Type_III,RM_Type_IV	RM_Type_I,RM_Type_I	Salmonella_enterica_subsp._enterica_serovar_Montevideo_strain_CFSAN028508_chromosome_at_4051618..4051807_desc:hypothetical-protein
CP074325	1	1	RM_Type_I,RM_Type_II,RM_Type_III	RM_Type_I	Salmonella_enterica_subsp._enterica_serovar_Johannesburg_strain_CFSAN024562_chromosome_at_4008362..4008551_desc:hypothetical-protein
CP074589	1	1	RM_Type_I,RM_Type_I,RM_Type_III,RM_Type_IV	RM_Type_I,RM_Type_I	Salmonella_enterica_subsp._enterica_serovar_Montevideo_strain_CFSAN001068_chromosome_at_3961089..3961278_desc:hypothetical-protein
CP075102	1	1	RM_Type_I,RM_Type_III	RM_Type_I	Salmonella_enterica_strain_CFSAN073554_chromosome_at_4062380..4062569_desc:hypothetical-protein
CP077702	1	1	RM_Type_I,RM_Type_III	RM_Type_I	Salmonella_enterica_subsp._enterica_strain_CFSAN058588_chromosome_at_4009547..4009736_desc:hypothetical-protein
CP079891	1	1	RM_Type_I,RM_Type_I,RM_Type_I,RM_Type_IIG,RM_Type_IV,RM_Type_IV	RM_Type_I,RM_Type_I,RM_Type_I	Escherichia_fergusonii_strain_5zf15-2-1_chromosome_at_2442341..2442530_desc:hypothetical-protein
CP082447	1	1	RM_Type_I,RM_Type_I,RM_Type_III	RM_Type_I,RM_Type_I	Salmonella_enterica_subsp._enterica_serovar_Johannesburg_strain_FSIS1608038_chromosome_at_667092..667281_desc:hypothetical-protein
CP100747	1	1	RM_Type_I,RM_Type_I,RM_Type_III,RM_Type_IV	RM_Type_I,RM_Type_I	Salmonella_enterica_subsp._enterica_serovar_Montevideo_strain_R17.4849_chromosome_at_4000999..4001188_desc:hypothetical-protein
LR133904	1	1	RM_Type_I,RM_Type_I	RM_Type_I,RM_Type_I	Morganella_morganii_strain_NCTC235_genome_assembly_at_392971..393160_desc:Uncharacterised-protein
LR134149	1	1	RM_Type_I,RM_Type_II,RM_Type_II,RM_Type_III	RM_Type_I	Salmonella_enterica_subsp._enterica_strain_NCTC8272_genome_assembly_at_2854446..2854695_desc:Uncharacterised-protein
LS483455	1	1	RM_Type_I,RM_Type_II,RM_Type_II,RM_Type_III	RM_Type_I	Salmonella_enterica_subsp._enterica_strain_NCTC9872_genome_assembly_at_3893790..3893979_desc:Uncharacterised-protein
OW848812	1	1	RM_Type_I,RM_Type_II,RM_Type_IV,RM_Type_IV	RM_Type_I	Enterobacter_cloacae_isolate_171_genome_assembly_at_4324707..4324896_desc:hypothetical-protein
OW849092	1	1	RM_Type_I,RM_Type_I,RM_Type_I,RM_Type_II,RM_Type_IV,RM_Type_IV	RM_Type_I,RM_Type_I,RM_Type_I	Enterobacter_cloacae_isolate_515_genome_assembly_at_4114391..4114523_desc:hypothetical-protein
OW849188	1	1	RM_Type_I,RM_Type_II,RM_Type_II,RM_Type_IV	RM_Type_I	Enterobacter_cloacae_isolate_171_genome_assembly_at_4052244..4052433_desc:hypothetical-protein
OW849369	1	1	RM_Type_I,RM_Type_II,RM_Type_IV	RM_Type_I	Enterobacter_cloacae_isolate_171_genome_assembly_at_4086290..4086479_desc:hypothetical-protein
OW849508	1	1	RM_Type_I,RM_Type_II,RM_Type_IV	RM_Type_I	Enterobacter_cloacae_isolate_171_genome_assembly_at_4023815..4024004_desc:hypothetical-protein
OW967805	1	1	RM_Type_I,RM_Type_IV	RM_Type_I	Klebsiella_pneumoniae_isolate_1083_genome_assembly_at_4812193..4812382_desc:hypothetical-protein
OW968358	1	1	RM_Type_I,RM_Type_I,RM_Type_I	RM_Type_I,RM_Type_I,RM_Type_I	Enterobacter_cloacae_isolate_515_genome_assembly_at_541153..541285_desc:hypothetical-protein
OW968396	1	1	RM_Type_I,RM_Type_II,RM_Type_II,RM_Type_IV	RM_Type_I	Enterobacter_cloacae_isolate_171_genome_assembly_at_4049062..4049251_desc:hypothetical-protein
OW969698	1	1	RM_Type_I,RM_Type_II,RM_Type_II,RM_Type_IV	RM_Type_I	Enterobacter_cloacae_isolate_171_genome_assembly_at_4049054..4049243_desc:hypothetical-protein
