## Supplementary File 8 for "Activation of programmed cell death and counter-defense functions of phage accessory genes"

### Sheet: Anti Immune Phenocopy Screens
Host	Anti Immune SOLID hits	Strong Screen (liquid) hits that don't show solid phenotypes	Tn5 library	Phage	Initial inoculation	Initial OD	Recovery time	Infection OD	Dilution for infection	Infection Time	Cell Count at time of Infection	Phage Prep	Phage titre	Phage volume (ul) in 1 ml culture dilution	MOI (time of infection)	Vol plated
Replicate 1
MG1655	1, 87, 169		V80	lambda	100 ul in 100 ml	0.16	1 hr	0.81	01:10:00	5 + 75 min	not done	N78	40000000000	50	#VALUE!	100 ul of 1:10 per plate X 4
ECOR1	48, 63, 92	126, 148	V81	T5	100 ul in 100 ml	0.16	1 hr	0.9	01:10:00	5 + 75 min		N75	55000000000	50	#DIV/0!	100 ul of 1:10 per plate X 4
ECOR3	48, 92	126, 148	V82	T5	100 ul in 100 ml	0.14	1 hr	0.8	01:10:00	5 + 75 min		N75	55000000000	50	#DIV/0!	100 ul of 1:10 per plate X 4
ECOR15	92		V83	T5	100 ul in 100 ml	0.12	1 hr	0.77	01:10:00	5 + 75 min		N75	55000000000	50	#DIV/0!	100 ul of 1:10 per plate X 4
ECOR22	48, 63, 92		V84	T5	100 ul in 100 ml	0.14	1 hr	0.93	01:10:00	5 + 75 min		N75	55000000000	50	#DIV/0!	100 ul of 1:10 per plate X 4
ECOR66	48?, 68?, 92, 116, 126?, 148	63	V85	T4	100 ul in 100 ml	0.14	1 hr	0.74	01:10:00	5 + 75 min		N74	9200000000	200	#DIV/0!	100 ul of 1:10 per plate X 4
Replicate 2
MG1655	1, 87, 169		V80	lambda	100 ul in 100 ml	0.16	1 hr	0.78	01:10:00	5 + 75 min	5000000	N78	40000000000	50	400	100 ul of 1:10 per plate X 4
ECOR1	48, 63, 92	126, 148	V81	T5	100 ul in 100 ml	0.17	1 hr	0.95	01:10:00	5 + 75 min	23100000	N75	55000000000	50	119.048	100 ul of 1:10 per plate X 4
ECOR3	48, 63, 92	126, 148	V82	T5	100 ul in 100 ml	0.14	1 hr	0.81	01:10:00	5 + 75 min	13600000	N75	55000000000	50	202.206	100 ul of 1:10 per plate X 4
ECOR15	92		V83	T5	100 ul in 100 ml	0.12	1 hr	0.76	01:10:00	5 + 75 min	13600000	N75	55000000000	50	202.206	100 ul of 1:10 per plate X 4
ECOR22	48, 63, 92		V84	T5	100 ul in 100 ml	0.14	1 hr	0.91	01:10:00	5 + 75 min	10900000	N75	55000000000	50	252.294	100 ul of 1:10 per plate X 4
ECOR66	48?, 68?, 92, 116, 126?, 148	63	V85	T4	100 ul in 100 ml	0.15	1 hr	0.77	01:10:00	5 + 75 min	27000000	N74	9200000000	200	68.1481	100 ul of 1:10 per plate X 4
	? Indicates weak effect
Host	Anti Immune SOLID hits	Strong Screen (liquid) hits that don't show solid phenotypes	Tn5 library	Phage	Initial inoculation	Initial OD	Recovery time	Infection OD	Dilution for infection	Infection Time	Cell Count at time of Infection	Phage Prep	Phage titre	Phage volume (ul) in 1 ml culture dilution	MOI (time of infection)	Vol plated
Replicate 1
ECOR1	48, 63, 92	126, 148	V81	T2	100 ul in 100 ml	0.13	90 min	1	0.9 ml + 9	5 + 75 min	56300000	T2 (N80)	4500000000	200	15.9858	100 ul of 1:10 per plate
				T3							56300000	T3 (N73)	5500000000	200	19.5382	100 ul of 1:10 per plate
				T7							56300000	T7 (N77)	53000000000	50	47.0693	100 ul of 1:10 per plate
				lambda							56300000	lambda (N78)	40000000000	50	35.524	100 ul of 1:10 per plate
				P1							56300000	P1 (P24)	23000000000	100	40.8526	100 ul of 1:10 per plate
ECOR3	48, 63, 92	126, 148	V82	T4	100 ul in 100 ml	0.1	90 min	0.93	1 ml + 9	5 + 75 min	33600000	T4 (N74)	9200000000	200	54.7619	100 ul of 1:10 per plate
				lambda							33600000	lambda (N78)	40000000000	50	59.5238	100 ul of 1:10 per plate
				P1							33600000	P1 (P24)	23000000000	100	68.4524	100 ul of 1:10 per plate
ECOR15	92		V83	T2	100 ul in 100 ml	0.09	90 min	0.88	1 ml + 9	5 + 75 min	41600000	T2 (N80)	4500000000	200	21.6346	100 ul of 1:10 per plate
				P1							41600000	P1 (P24)	23000000000	100	55.2885	100 ul of 1:10 per plate
ECOR22	48, 63, 92		V84	T2	100 ul in 100 ml	0.11	90 min	0.93	1 ml + 9	5 + 75 min	27700000	T2 (N80)	4500000000	200	32.491	100 ul of 1:10 per plate
				T4							27700000	T4 (N74)	9200000000	200	66.426	100 ul of 1:10 per plate
				T6							27700000	T6 (N76)	8700000000	200	62.8159	100 ul of 1:10 per plate
				lambda							27700000	lambda (N78)	40000000000	50	72.2022	100 ul of 1:10 per plate
				P1							27700000	P1 (P24)	23000000000	100	83.0325	100 ul of 1:10 per plate
ECOR66	48?, 68?, 92, 116, 126?, 148	63	V85	T6	100 ul in 100 ml	0.12	90 min	0.9	1 ml + 9	5 + 75 min	47400000	T6 (N76)	8700000000	200	36.7089	100 ul of 1:10 per plate
ECOR21	48, 92, 143, 107?, 153?	148	W65	T2	100 ul in 100 ml	0.16	90 min	1.03	0.9 ml + 9	5 + 75 min	52400000	T2 (N80)	4500000000	200	17.1756	100 ul of 1:10 per plate
				T4							52400000	T4 (N74)	9200000000	200	35.1145	100 ul of 1:10 per plate
				T5							52400000	T5 (N75)	55000000000	50	52.4809	100 ul of 1:10 per plate
				lambda							52400000	lambda (N78)	40000000000	50	38.1679	100 ul of 1:10 per plate
Replicate 2
ECOR1	48, 63, 92	126, 148	V81	T2	90 ul in 100 ml	0.14	80 min	0.84	0.9 ml + 9	5 + 75 min	15000000	T2 (N80)	4500000000	200	60	100 ul of 1:10 per plate
				T3							15000000	T3 (N73)	5500000000	200	73.3333	100 ul of 1:10 per plate
				T7							15000000	T7 (N77)	53000000000	50	176.667	100 ul of 1:10 per plate
				lambda							15000000	lambda (N78)	40000000000	50	133.333	100 ul of 1:10 per plate
				P1							15000000	P1 (P24)	23000000000	100	153.333	100 ul of 1:10 per plate
ECOR3	48, 92	126, 148	V82	T4	100 ul in 100 ml	0.12	80 min	0.79	1 ml + 9	5 + 75 min	12200000	T4 (N74)	9200000000	190	143.279	100 ul of 1:10 per plate
				lambda							12200000	lambda (N78)	40000000000	50	163.934	100 ul of 1:10 per plate
				P1							12200000	P1 (P24)	23000000000	100	188.525	100 ul of 1:10 per plate
ECOR15	92		V83	T2	100 ul in 100 ml	0.12	80 min	0.73	1 ml + 9	5 + 75 min	12800000	T2 (N80)	4500000000	200	70.3125	100 ul of 1:10 per plate
				P1							12800000	P1 (P24)	23000000000	100	179.688	100 ul of 1:10 per plate
ECOR22	48, 63, 92		V84	T2	100 ul in 100 ml	0.12	80 min	0.83	1 ml + 9	5 + 75 min	9500000	T2 (N80)	4500000000	200	94.7368	100 ul of 1:10 per plate
				T4							9500000	T4 (N74)	9200000000	190	184	100 ul of 1:10 per plate
				T6							9500000	T6 (N76)	8700000000	200	183.158	100 ul of 1:10 per plate
				lambda							9500000	lambda (N78)	40000000000	50	210.526	100 ul of 1:10 per plate
				P1							9500000	P1 (P24)	23000000000	100	242.105	100 ul of 1:10 per plate
ECOR66	48?, 68?, 92, 116, 126?, 148	63	V85	T6	100 ul in 100 ml	0.14	80 min	0.7	1 ml + 9	5 + 75 min	14500000	T6K (F99)	16000000000	200	220.69	100 ul of 1:10 per plate
ECOR21	48, 92, 143, 107?, 153?	148	W65	T2	85 ul in 100 ml	0.16	80 min	0.87	0.9 ml + 9	5 + 75 min	25300000	T2 (N80)	4500000000	200	35.5731	100 ul of 1:10 per plate
				T4							25300000	T4 (N74)	9200000000	190	69.0909	100 ul of 1:10 per plate
				T5							25300000	T5 (N75)	55000000000	50	108.696	100 ul of 1:10 per plate
				lambda							25300000	lambda (N78)	40000000000	50	79.0514	100 ul of 1:10 per plate

### Sheet: Screen hits
Host	Phage	Hits (contig__start-stop__gene)
ECOR1	Lambda_vir	QOWM01000001.1__594996-596100__CDS:::glycosyltransferase
		QOWM01000001.1__597238-598678__CDS:::mannose-1-phosphate guanyltransferase
		QOWM01000001.1__598704-600099__CDS:::phosphomannomutase
	T2
	T3	QOWM01000001.1__592303-592582__CDS:::hypothetical protein
		QOWM01000001.1__594996-596100__CDS:::glycosyltransferase
		QOWM01000001.1__597238-598678__CDS:::mannose-1-phosphate guanyltransferase
		QOWM01000001.1__598704-600099__CDS:::phosphomannomutase
		QOWM01000003.1__344734-345910__CDS:::mannose-6-phosphate isomerase
		QOWM01000007.1__137613-138693__CDS:::lipopolysaccharide 1,6-galactosyltransferase
		QOWM01000007.1__139875-140892__CDS:::glycosyltransferase family 8 protein
		QOWM01000007.1__142541-143684__CDS:::lipopolysaccharide N-acetylglucosaminyltransferase
		QOWM01000007.1__143737-144955__CDS:::O-antigen ligase RfaL
		QOWM01000014.1__66148-67252__CDS:::undecaprenyl-phosphate alpha-N-acetylglucosaminyl 1-phosphate transferase
	T5	QOWM01000001.1__592303-592582__CDS:::hypothetical protein
		QOWM01000001.1__592612-593821__CDS:::EpsG family protein
		QOWM01000001.1__594996-596100__CDS:::glycosyltransferase
		QOWM01000001.1__597238-598678__CDS:::mannose-1-phosphate guanyltransferase
		QOWM01000001.1__598704-600099__CDS:::phosphomannomutase
		QOWM01000005.1__166-1297__CDS:::molecular chaperone DnaJ
		QOWM01000007.1__134672-135797__CDS:::glycosyltransferase family 1 protein
		QOWM01000007.1__137613-138693__CDS:::lipopolysaccharide 1,6-galactosyltransferase
		QOWM01000007.1__138692-139712__CDS:::lipopolysaccharide 3-alpha-galactosyltransferase
		QOWM01000007.1__139875-140892__CDS:::glycosyltransferase family 8 protein
		QOWM01000007.1__142541-143684__CDS:::lipopolysaccharide N-acetylglucosaminyltransferase
		QOWM01000007.1__143737-144955__CDS:::O-antigen ligase RfaL
		QOWM01000014.1__66148-67252__CDS:::undecaprenyl-phosphate alpha-N-acetylglucosaminyl 1-phosphate transferase
	T7	QOWM01000001.1__592303-592582__CDS:::hypothetical protein
		QOWM01000001.1__592612-593821__CDS:::EpsG family protein
		QOWM01000001.1__594996-596100__CDS:::glycosyltransferase
		QOWM01000001.1__597238-598678__CDS:::mannose-1-phosphate guanyltransferase
		QOWM01000001.1__598704-600099__CDS:::phosphomannomutase
		QOWM01000007.1__137613-138693__CDS:::lipopolysaccharide 1,6-galactosyltransferase
		QOWM01000007.1__139875-140892__CDS:::glycosyltransferase family 8 protein
		QOWM01000007.1__142541-143684__CDS:::lipopolysaccharide N-acetylglucosaminyltransferase
		QOWM01000007.1__143737-144955__CDS:::O-antigen ligase RfaL
		QOWM01000014.1__66148-67252__CDS:::undecaprenyl-phosphate alpha-N-acetylglucosaminyl 1-phosphate transferase
ECOR15	P1	QOXA01000007.1__140460-141546__CDS:::dTDP-glucose 4,6-dehydratase
		QOXA01000007.1__141545-142445__CDS:::dTDP-4-dehydrorhamnose reductase
		QOXA01000007.1__143385-143928__CDS:::dTDP-4-dehydrorhamnose 3,5-epimerase
		QOXA01000007.1__145193-146159__CDS:::glycosyltransferase family 2 protein
		QOXA01000007.1__146225-147374__CDS:::glycosyltransferase
		QOXA01000007.1__150325-151117__CDS:::glycosyltransferase family 2 protein
		QOXA01000015.1__38693-39947__CDS:::ligase
		QOXA01000015.1__42813-43809__CDS:::lipopolysaccharide 1,2-glucosyltransferase
		QOXA01000015.1__43825-44842__CDS:::lipopolysaccharide 3-alpha-galactosyltransferase
		QOXA01000027.1__20938-21157__CDS:::hypothetical protein
		QOXA01000027.1__21168-22272__CDS:::UDP-N-acetylglucosamine--undecaprenyl-phosphate N-acetylglucosaminephosphotransferase
		QOXA01000027.1__29530-30781__CDS:::lipid III flippase WzxE
		QOXA01000040.1__22211-22700__CDS:::transcription/translation regulatory transformer protein RfaH
	T2	QOXA01000007.1__140460-141546__CDS:::dTDP-glucose 4,6-dehydratase
		QOXA01000007.1__141545-142445__CDS:::dTDP-4-dehydrorhamnose reductase
		QOXA01000007.1__143385-143928__CDS:::dTDP-4-dehydrorhamnose 3,5-epimerase
		QOXA01000015.1__42813-43809__CDS:::lipopolysaccharide 1,2-glucosyltransferase
		QOXA01000015.1__43825-44842__CDS:::lipopolysaccharide 3-alpha-galactosyltransferase
		QOXA01000040.1__22211-22700__CDS:::transcription/translation regulatory transformer protein RfaH
	T5	QOXA01000003.1__216694-218032__CDS:::phosphoglucosamine mutase
		QOXA01000007.1__140460-141546__CDS:::dTDP-glucose 4,6-dehydratase
		QOXA01000007.1__141545-142445__CDS:::dTDP-4-dehydrorhamnose reductase
		QOXA01000007.1__143385-143928__CDS:::dTDP-4-dehydrorhamnose 3,5-epimerase
		QOXA01000007.1__146225-147374__CDS:::glycosyltransferase
		QOXA01000007.1__147345-148563__CDS:::hypothetical protein
		QOXA01000007.1__150325-151117__CDS:::glycosyltransferase family 2 protein
		QOXA01000011.1__14555-16196__CDS:::phosphoglucomutase
		QOXA01000015.1__38693-39947__CDS:::ligase
		QOXA01000015.1__39992-40976__CDS:::glycosyltransferase family 2 protein
		QOXA01000015.1__41060-42086__CDS:::UDP-galactose--(galactosyl) LPS alpha1,2-galactosyltransferase
		QOXA01000015.1__42813-43809__CDS:::lipopolysaccharide 1,2-glucosyltransferase
		QOXA01000015.1__43825-44842__CDS:::lipopolysaccharide 3-alpha-galactosyltransferase
		QOXA01000015.1__45647-46772__CDS:::glycosyltransferase family 1 protein
		QOXA01000027.1__21168-22272__CDS:::UDP-N-acetylglucosamine--undecaprenyl-phosphate N-acetylglucosaminephosphotransferase
		QOXA01000040.1__22211-22700__CDS:::transcription/translation regulatory transformer protein RfaH
ECOR21	Lambda_vir	QOXG01000011.1__38814-40095__CDS:::Vi polysaccharide biosynthesis UDP-N-acetylglucosamine C-6 dehydrogenase TviB
		QOXG01000011.1__40131-41160__CDS:::Vi polysaccharide biosynthesis UDP-N-acetylglucosaminuronic acid C-4 epimerase TviC
		QOXG01000011.1__43116-44220__CDS:::DegT/DnrJ/EryC1/StrS family aminotransferase
		QOXG01000011.1__44216-44933__CDS:::hypothetical protein
		QOXG01000011.1__44922-45345__CDS:::GNAT family N-acetyltransferase
		QOXG01000011.1__46854-47745__CDS:::glycosyltransferase
		QOXG01000011.1__49498-51391__CDS:::asparagine synthase (glutamine-hydrolyzing)
		QOXG01000011.1__51345-52503__CDS:::glycosyltransferase
		QOXG01000011.1__52503-53628__CDS:::glycosyltransferase family 1 protein
		QOXG01000016.1__66197-67301__CDS:::UDP-N-acetylglucosamine--undecaprenyl-phosphate N-acetylglucosaminephosphotransferase
	T2
	T4	QOXG01000011.1__38814-40095__CDS:::Vi polysaccharide biosynthesis UDP-N-acetylglucosamine C-6 dehydrogenase TviB
		QOXG01000011.1__40131-41160__CDS:::Vi polysaccharide biosynthesis UDP-N-acetylglucosaminuronic acid C-4 epimerase TviC
		QOXG01000011.1__41162-42251__CDS:::dTDP-glucose 4,6-dehydratase
		QOXG01000011.1__42217-43117__CDS:::glucose-1-phosphate thymidylyltransferase
		QOXG01000011.1__43116-44220__CDS:::DegT/DnrJ/EryC1/StrS family aminotransferase
		QOXG01000011.1__44216-44933__CDS:::hypothetical protein
		QOXG01000011.1__46854-47745__CDS:::glycosyltransferase
		QOXG01000011.1__47747-48269__CDS:::serine acetyltransferase
		QOXG01000011.1__51345-52503__CDS:::glycosyltransferase
		QOXG01000011.1__52503-53628__CDS:::glycosyltransferase family 1 protein
		QOXG01000016.1__55263-56616__CDS:::O-antigen assembly polymerase
		QOXG01000024.1__6479-7505__CDS:::UDP-galactose--(galactosyl) LPS alpha1,2-galactosyltransferase
	T5	QOXG01000011.1__38814-40095__CDS:::Vi polysaccharide biosynthesis UDP-N-acetylglucosamine C-6 dehydrogenase TviB
		QOXG01000011.1__40131-41160__CDS:::Vi polysaccharide biosynthesis UDP-N-acetylglucosaminuronic acid C-4 epimerase TviC
		QOXG01000011.1__42217-43117__CDS:::glucose-1-phosphate thymidylyltransferase
		QOXG01000011.1__43116-44220__CDS:::DegT/DnrJ/EryC1/StrS family aminotransferase
		QOXG01000011.1__44216-44933__CDS:::hypothetical protein
		QOXG01000011.1__44922-45345__CDS:::GNAT family N-acetyltransferase
		QOXG01000011.1__46854-47745__CDS:::glycosyltransferase
		QOXG01000011.1__49498-51391__CDS:::asparagine synthase (glutamine-hydrolyzing)
		QOXG01000011.1__51345-52503__CDS:::glycosyltransferase
		QOXG01000011.1__52503-53628__CDS:::glycosyltransferase family 1 protein
		QOXG01000016.1__10368-10857__CDS:::transcription/translation regulatory transformer protein RfaH
		QOXG01000016.1__66197-67301__CDS:::UDP-N-acetylglucosamine--undecaprenyl-phosphate N-acetylglucosaminephosphotransferase
		QOXG01000024.1__8232-9228__CDS:::lipopolysaccharide 1,2-glucosyltransferase
ECOR22	Lambda_vir
	P1	QOXH01000010.1__11382-11934__CDS:::dTDP-4-dehydrorhamnose 3,5-epimerase
		QOXH01000010.1__14930-15194__CDS:::hypothetical protein
	T2	QOXH01000010.1__11382-11934__CDS:::dTDP-4-dehydrorhamnose 3,5-epimerase
		QOXH01000010.1__12874-13774__CDS:::dTDP-4-dehydrorhamnose reductase
		QOXH01000013.1__64808-65912__CDS:::UDP-N-acetylglucosamine--undecaprenyl-phosphate N-acetylglucosaminephosphotransferase
	T5	QOXH01000010.1__11382-11934__CDS:::dTDP-4-dehydrorhamnose 3,5-epimerase
		QOXH01000010.1__12874-13774__CDS:::dTDP-4-dehydrorhamnose reductase
		QOXH01000010.1__14930-15194__CDS:::hypothetical protein
		QOXH01000010.1__5002-5887__CDS:::glycosyltransferase
		QOXH01000012.1__38927-39956__CDS:::UDP-galactose--(galactosyl) LPS alpha1,2-galactosyltransferase
		QOXH01000013.1__64808-65912__CDS:::UDP-N-acetylglucosamine--undecaprenyl-phosphate N-acetylglucosaminephosphotransferase
	T6	QOXH01000010.1__11382-11934__CDS:::dTDP-4-dehydrorhamnose 3,5-epimerase
		QOXH01000010.1__12874-13774__CDS:::dTDP-4-dehydrorhamnose reductase
		QOXH01000010.1__14930-15194__CDS:::hypothetical protein
		QOXH01000013.1__64808-65912__CDS:::UDP-N-acetylglucosamine--undecaprenyl-phosphate N-acetylglucosaminephosphotransferase
ECOR3	Lambda_vir	QOWO01000004.1__28341-29472__CDS:::glycosyltransferase family 1 protein
		QOWO01000004.1__38094-38973__CDS:::glucose-1-phosphate thymidylyltransferase RfbA
		QOWO01000013.1__86105-87185__CDS:::glycosyl transferase
		QOWO01000027.1__21045-22149__CDS:::undecaprenyl-phosphate alpha-N-acetylglucosaminyl 1-phosphate transferase
	P1	QOWO01000001.1__95078-95900__CDS:::undecaprenyl-diphosphatase
		QOWO01000003.1__110146-111163__CDS:::phosphonates-binding periplasmic protein
		QOWO01000004.1__28341-29472__CDS:::glycosyltransferase family 1 protein
		QOWO01000011.1__104322-105081__CDS:::phosphoglycolate phosphatase
		QOWO01000013.1__86105-87185__CDS:::glycosyl transferase
		QOWO01000015.1__18381-18756__CDS:::acidic protein MsyB
		QOWO01000020.1__74640-74748__CDS:::hypothetical protein
		QOWO01000027.1__21045-22149__CDS:::undecaprenyl-phosphate alpha-N-acetylglucosaminyl 1-phosphate transferase
		QOWO01000043.1__11799-11900__regulatory:::TPP riboswitch; Derived by automated computational analysis using gene prediction method: cmsearch.
	T4	QOWO01000001.1__95078-95900__CDS:::undecaprenyl-diphosphatase
		QOWO01000004.1__22107-23085__CDS:::LPS O-antigen chain length determinant protein WzzB
		QOWO01000004.1__28341-29472__CDS:::glycosyltransferase family 1 protein
		QOWO01000004.1__35134-36271__CDS:::UDP-N-acetylglucosamine 2-epimerase (non-hydrolyzing)
		QOWO01000004.1__36282-37572__CDS:::flippase
		QOWO01000004.1__38094-38973__CDS:::glucose-1-phosphate thymidylyltransferase RfbA
		QOWO01000004.1__39929-41015__CDS:::dTDP-glucose 4,6-dehydratase
		QOWO01000004.1__41086-41350__CDS:::hypothetical protein
		QOWO01000013.1__86105-87185__CDS:::glycosyl transferase
		QOWO01000023.1__911-1820__CDS:::UTP--glucose-1-phosphate uridylyltransferase
		QOWO01000025.1__27127-28276__CDS:::N-acetylglucosamine-6-phosphate deacetylase
		QOWO01000025.1__28284-29505__CDS:::N-acetylglucosamine repressor
		QOWO01000027.1__21045-22149__CDS:::undecaprenyl-phosphate alpha-N-acetylglucosaminyl 1-phosphate transferase
	T5	QOWO01000001.1__95078-95900__CDS:::undecaprenyl-diphosphatase
		QOWO01000004.1__22107-23085__CDS:::LPS O-antigen chain length determinant protein WzzB
		QOWO01000004.1__28341-29472__CDS:::glycosyltransferase family 1 protein
		QOWO01000004.1__36282-37572__CDS:::flippase
		QOWO01000004.1__38094-38973__CDS:::glucose-1-phosphate thymidylyltransferase RfbA
		QOWO01000004.1__39929-41015__CDS:::dTDP-glucose 4,6-dehydratase
		QOWO01000013.1__86105-87185__CDS:::glycosyl transferase
		QOWO01000027.1__21045-22149__CDS:::undecaprenyl-phosphate alpha-N-acetylglucosaminyl 1-phosphate transferase
		QOWO01000042.1__10328-10817__CDS:::transcription/translation regulatory transformer protein RfaH
ECOR66	T4	QOYY01000001.1__386233-387421__CDS:::EpsG family protein
		QOYY01000005.1__81980-82217__CDS:::murein lipoprotein
		QOYY01000006.1__140980-141976__CDS:::lipopolysaccharide 1,2-glucosyltransferase
		QOYY01000007.1__40306-41044__CDS:::branched-chain amino acid ABC transporter permease
		QOYY01000007.1__41459-41990__CDS:::transcriptional repressor MprA
		QOYY01000009.1__169764-170403__CDS:::stringent starvation protein A
		QOYY01000011.1__119979-121128__CDS:::N-acetylglucosamine-6-phosphate deacetylase
		QOYY01000015.1__100022-100418__CDS:::glycerol-3-phosphate cytidylyltransferase
		QOYY01000015.1__100433-101669__CDS:::hypothetical protein
		QOYY01000015.1__101721-105522__CDS:::tetratricopeptide repeat protein
		QOYY01000015.1__107815-109054__CDS:::capsular biosynthesis protein
		QOYY01000015.1__109088-111116__CDS:::capsular polysaccharide biosynthesis protein
		QOYY01000015.1__111862-113542__CDS:::polysialic acid transporter
		QOYY01000015.1__113562-114711__CDS:::capsule biosynthesis protein
		QOYY01000015.1__114782-115802__CDS:::KpsF/GutQ family sugar-phosphate isomerase
		QOYY01000015.1__7889-9371__CDS:::outer membrane channel protein TolC
		QOYY01000015.1__98506-99343__CDS:::ABC transporter permease
		QOYY01000015.1__99339-100011__CDS:::ABC transporter ATP-binding protein
		QOYY01000017.1__10312-10801__CDS:::transcription/translation regulatory transformer protein RfaH
MG1655	Lambda_vir	NC_000913.3__4580067-4581462__CDS:::type I restriction enzyme EcoKI specificity protein
		NC_000913.3__4581458-4583048__CDS:::type I restriction enzyme EcoKI methyltransferase component
		NC_000913.3__4583248-4586761__CDS:::type I restriction enzyme EcoKI endonuclease component
Screens with ECOR1+P1, ECOR22+T4, ECOR66+T6 yielded too few colonies to obtain high-confidence hits
