## Supplementary File 9 for "Activation of programmed cell death and counter-defense functions of phage accessory genes"

### Sheet: Sheet1
Sample ID	Host	AG	Refseq ID	Tag type	Tag terminus	Purification method	ECOR1-orf48	ECOR1-orf63	ECOR1-orf92	ECOR15-orf92	ECOR22-orf48	ECOR22-orf63	ECOR3-orf92	ECOR66-orf48	ECOR66-orf68	ECOR66-orf116	ECOR66-orf126	ECOR66-orf148	MG1655-orf1	MG1655-orf87	MG1655-orf169	ECOR21-orf143	ECOR21-orf153	ECOR22-orf92	ECOR66-orf92	ECOR3-orf48	ECOR21-orf92	ECOR3-orf63	ECOR3-orf148
1	ECOR1	48	ATI16509.1	3xFLAG	C	FLAG	Bait
2	ECOR1	48	ATI16509.1	3xFLAG	C	FLAG	Bait
3	ECOR1	48	ATI16509.1	3xFLAG	C	FLAG	Bait
4	ECOR1	63	NP_050611.1	3xFLAG	C	FLAG		Bait
5	ECOR1	63	NP_050611.1	3xFLAG	C	FLAG		Bait
6	ECOR1	63	NP_050611.1	3xFLAG	C	FLAG		Bait
7	ECOR1	92	QEG07807.1	3xFLAG	C	FLAG			Bait
8	ECOR1	92	QEG07807.1	3xFLAG	C	FLAG			Bait
9	ECOR1	92	QEG07807.1	3xFLAG	C	FLAG			Bait
10	ECOR15	92	QEG07807.1	3xFLAG	C	FLAG				Bait
11	ECOR15	92	QEG07807.1	3xFLAG	C	FLAG				Bait
12	ECOR15	92	QEG07807.1	3xFLAG	C	FLAG				Bait
13	ECOR22	48	ATI16509.1	3xFLAG	C	FLAG					Bait
14	ECOR22	48	ATI16509.1	3xFLAG	C	FLAG					Bait
15	ECOR22	48	ATI16509.1	3xFLAG	C	FLAG					Bait
16	ECOR22	63	NP_050611.1	3xFLAG	C	FLAG						Bait
17	ECOR22	63	NP_050611.1	3xFLAG	C	FLAG						Bait
18	ECOR22	63	NP_050611.1	3xFLAG	C	FLAG						Bait
19	ECOR3	92	QEG07807.1	3xFLAG	C	FLAG							Bait
20	ECOR3	92	QEG07807.1	3xFLAG	C	FLAG							Bait
21	ECOR3	92	QEG07807.1	3xFLAG	C	FLAG							Bait
22	ECOR66	48	ATI16509.1	3xFLAG	C	FLAG								Bait
23	ECOR66	48	ATI16509.1	3xFLAG	C	FLAG								Bait
24	ECOR66	48	ATI16509.1	3xFLAG	C	FLAG								Bait
25	ECOR66	68	QIO00285.1	3xFLAG	C	FLAG									Bait
26	ECOR66	68	QIO00285.1	3xFLAG	C	FLAG									Bait
27	ECOR66	68	QIO00285.1	3xFLAG	C	FLAG									Bait
28	ECOR66	116	AXC42625.1	3xFLAG	C	FLAG										Bait
29	ECOR66	116	AXC42625.1	3xFLAG	C	FLAG										Bait
30	ECOR66	116	AXC42625.1	3xFLAG	C	FLAG										Bait
31	ECOR66	126	VFR14542.1	3xFLAG	C	FLAG											Bait
32	ECOR66	126	VFR14542.1	3xFLAG	C	FLAG											Bait
33	ECOR66	126	VFR14542.1	3xFLAG	C	FLAG											Bait
34	ECOR66	148	ASM62875.1	3xFLAG	C	FLAG												Bait
35	ECOR66	148	ASM62875.1	3xFLAG	C	FLAG												Bait
36	ECOR66	148	ASM62875.1	3xFLAG	C	FLAG												Bait
37	NC_000913	1	NP_041954.1	3xFLAG	C	FLAG													Bait
38	NC_000913	1	NP_041954.1	3xFLAG	C	FLAG													Bait
39	NC_000913	1	NP_041954.1	3xFLAG	C	FLAG													Bait
40	NC_000913	87	AFH20603.1	3xFLAG	C	FLAG														Bait
41	NC_000913	87	AFH20603.1	3xFLAG	C	FLAG														Bait
42	NC_000913	87	AFH20603.1	3xFLAG	C	FLAG														Bait
43	NC_000913	169	WP_000129958.1	3xFLAG	N	FLAG															Bait
44	NC_000913	169	WP_000129958.1	3xFLAG	N	FLAG															Bait
45	NC_000913	169	WP_000129958.1	3xFLAG	N	FLAG															Bait
46	NC_000913	74	VFR10413.1	3xFLAG	C	FLAG													Background	Background	Background
47	NC_000913	74	VFR10413.1	3xFLAG	C	FLAG													Background	Background	Background
48	NC_000913	74	VFR10413.1	3xFLAG	C	FLAG													Background	Background	Background
49	ECOR1	74	VFR10413.1	3xFLAG	C	FLAG	Background	Background	Background
50	ECOR1	74	VFR10413.1	3xFLAG	C	FLAG	Background	Background	Background
51	ECOR1	74	VFR10413.1	3xFLAG	C	FLAG	Background	Background	Background
52	ECOR3	74	VFR10413.1	3xFLAG	C	FLAG							Background													Background		Background	Background
53	ECOR3	74	VFR10413.1	3xFLAG	C	FLAG							Background													Background		Background	Background
54	ECOR3	74	VFR10413.1	3xFLAG	C	FLAG							Background													Background		Background	Background
55	ECOR15	74	VFR10413.1	3xFLAG	C	FLAG				Background
56	ECOR15	74	VFR10413.1	3xFLAG	C	FLAG				Background
57	ECOR15	74	VFR10413.1	3xFLAG	C	FLAG				Background
58	ECOR22	74	VFR10413.1	3xFLAG	C	FLAG					Background	Background												Background
59	ECOR22	74	VFR10413.1	3xFLAG	C	FLAG					Background	Background												Background
60	ECOR22	74	VFR10413.1	3xFLAG	C	FLAG					Background	Background												Background
61	ECOR66	74	VFR10413.1	3xFLAG	C	FLAG								Background	Background	Background	Background	Background							Background
62	ECOR66	74	VFR10413.1	3xFLAG	C	FLAG								Background	Background	Background	Background	Background							Background
63	ECOR66	74	VFR10413.1	3xFLAG	C	FLAG								Background	Background	Background	Background	Background							Background
64	ECOR21	143	NP_049734.1	3xFLAG	C	FLAG																Bait
65	ECOR21	143	NP_049734.1	3xFLAG	C	FLAG																Bait
66	ECOR21	143	NP_049734.1	3xFLAG	C	FLAG																Bait
67	ECOR21	153	BCG45059.1	3xFLAG	C	FLAG																	Bait
68	ECOR21	153	BCG45059.1	3xFLAG	C	FLAG																	Bait
69	ECOR21	153	BCG45059.1	3xFLAG	C	FLAG																	Bait
70	ECOR22	92	QEG07807.1	3xFLAG	C	FLAG																		Bait
71	ECOR22	92	QEG07807.1	3xFLAG	C	FLAG																		Bait
72	ECOR22	92	QEG07807.1	3xFLAG	C	FLAG																		Bait
73	ECOR66	92	QEG07807.1	3xFLAG	C	FLAG																			Bait
74	ECOR66	92	QEG07807.1	3xFLAG	C	FLAG																			Bait
75	ECOR66	92	QEG07807.1	3xFLAG	C	FLAG																			Bait
76	ECOR3	48	ATI16509.1	3xFLAG	C	FLAG																				Bait
77	ECOR3	48	ATI16509.1	3xFLAG	C	FLAG																				Bait
78	ECOR3	48	ATI16509.1	3xFLAG	C	FLAG																				Bait
79	ECOR21	92	QEG07807.1	3xFLAG	C	FLAG																					Bait
80	ECOR21	92	QEG07807.1	3xFLAG	C	FLAG																					Bait
81	ECOR21	92	QEG07807.1	3xFLAG	C	FLAG																					Bait
82	ECOR21	74	VFR10413.1	3xFLAG	C	FLAG																Background	Background				Background
83	ECOR21	74	VFR10413.1	3xFLAG	C	FLAG																Background	Background				Background
84	ECOR21	74	VFR10413.1	3xFLAG	C	FLAG																Background	Background				Background
85	ECOR3	63	NP_050611.1	3xFLAG	C	FLAG																						Bait
86	ECOR3	63	NP_050611.1	3xFLAG	C	FLAG																						Bait
87	ECOR3	63	NP_050611.1	3xFLAG	C	FLAG																						Bait
88	ECOR3	148	ASM62875.1	3xFLAG	C	FLAG																							Bait
89	ECOR3	148	ASM62875.1	3xFLAG	C	FLAG																							Bait
90	ECOR3	148	ASM62875.1	3xFLAG	C	FLAG																							Bait
